# Experimental validation of genome-environment associations in Arabidopsis

**DOI:** 10.1101/2025.01.08.631904

**Authors:** Yuxin Luo, Claire M. Lorts, Erica H. Lawrence-Paul, Jesse R. Lasky

## Abstract

Identifying the genetic basis of local adaptation is a key goal in evolutionary biology. Allele frequency clines along environmental gradients, known as genotype-environment associations (GEA), are often used to detect potential loci causing local adaptation but are rarely followed by experimental validation. Here, we tested loci identified in three moisture-related GEA studies on *Arabidopsis*. We studied 42 GEA-identified genes using t-DNA knockout lines under drought and tested effects on flowering time, an adaptive trait, and genotype-by-environment (GxE) interactions on performance and fitness. In total, 16/42 genes had significant effects on traits involved in local adaptation or performance response to environment. We found that *wrky38* mutants had significant GxE effects for fitness; *lsd1* plants had a significant GxE effect for flowering time, while 11 genes showed flowering time effects with no drought interaction. However, most GEA candidates did not exhibit GxE. In the follow-up experiments, *wrky38* caused decreased stomatal conductance and specific leaf area under drought, indicating potentially adaptive drought avoidance. Additionally, GEA identified natural putative LoF variants of *WRKY38* associated with dry environments, as well as alleles associated with variation in *LSD1* expression. While only a few GEA-identified genes were validated for GxE interactions for fitness under drought, we likely overlooked some because experiments might not well represent natural environments and t-DNA insertions might not well represent natural alleles. Nevertheless, GEAs apparently identified some genes contributing to local adaptation. GEA and follow-up experiments are straightforward to implement in model systems and demonstrate prospects for GEA discovery of new local adaptations.
