## Supplementary material for "Experimental validation of genome-environment associations in Arabidopsis": TableS1-LineInfo.xlsx

### Sheet: Sheet1
Table S1 Gene IDs and names (if available) tested in this study, along with their corresponding knockout lines, t-DNA insertion sites, and Gene Ontology (GO) functions. The table also includes the source studies from which each gene was identified and the genome-environment association (GEA) approach used in the source studies. Genes can appear as top candidates in multiple studies through differ…
Gene ID	Gene Name	Knockout line	Location	Gene function annotation	Source study	GEA approaches used
AT1G19410	FBD†	SALK_009957	exon	unknown	Lasky et al. (2012)	RDA
AT1G48700	CP5	SALK_041749	exon	oxidation-reduction process	Lasky et al. (2018)	Combined common garden (precipitation)
AT1G76090	SMT3†	SALK_085292	exon	methylation, sterol biosynthetic process	Lasky et al. (2018)	Combined common garden (precipitation)
AT1G76100	PETE1	SALK_096450	exon	oxidation-reduction process, one of two Arabidopsis plastocyanin genes	Lasky et al. (2018)	Combined common garden (precipitation)
AT1G76970	TOL4	SALK_040054	exon	protein transport, modulating dynamic auxin distribution and associated growth responses	Lasky et al. (2014, 2018)	Univariate & Combined common garden (precipitation)
AT1G78310	VQ9	SALK_016933	exon	protein binding	Lasky et al. (2018)	Combined common garden (precipitation)
AT2G22970	SCPL11	SALK_074669	exon	proteolysis, secondary metabolic process	Lasky et al. (2014)	Univariate
AT2G36950	ATHMP20	SALK_069207	exon	copper iron binding, metal ion binding	Lasky et al. (2014)	Univariate
AT2G44190	EDE1/QWRF5	SALK_122367	exon	cell division, endosperm cellularization and development, seed development	Lasky et al. (2012)	RDA
AT2G44210		SALK_119363	exon	unknown	Lasky et al. (2012)	RDA
AT2G44870		SALK_082864	exon	unknown	Lasky et al. (2018)	Combined common garden (precipitation)
AT3G14910		SALK_013305	exon	regulation of GTPase activity	Lasky et al. (2018)	Combined common garden (aridity index)
AT3G14920		SALK_011366	exon	unknown	Lasky et al. (2018)	Combined common garden (aridity index)
AT3G29375		SALK_078585	exon	unknown	Lasky et al. (2014)	Univariate
AT3G45860	CRK4†	SALK_063969	exon	defense response, PSD, defense responnse to bacteria, response to salicylic acid, phosphorylation of proteins	Lasky et al. (2014)	Univariate (not top)
AT4G02195	SYP42/LG2B	SALK_116966	exon	membrane fusion, protein secretion and transport, defense response to fungus, vacuolar transport	Lasky et al. (2014)	Univariate
AT4G20380	LSD1	CS68738	coding_region	DNA-binding transcription factor activity, protein binding , negatively regulates a plant cell death pathway	Lasky et al. (2018)	Combined common garden (aridity index)
AT4G30370	IDF1/IRT1	SALK_038445	exon	protein ubiquitination, response to chitin	Lasky et al. (2018)	Combined common garden (aridity index)
AT5G06400		SALK_125024	exon	unknown	Lasky et al. (2012)	RDA
AT5G09800	PUB28	SALK_100220	exon	protein ubiquitination, response to chitin	Lasky et al. (2012)	partial RNA
AT5G10960	CAF1l†	SALK_051689	exon	regulation of transcription, RNA modification	Lasky et al. (2014, 2018)	Univariate & Combined common garden (aridity index)
AT5G11340	NAA50	SALK_022449	exon	N-acetyltransferase activity, peptide alpha-N-acetyltransferase activity, peptide-lysine-N-acetyltransferase activity, protein binding, involved in plant development and the suppression of stress responses	Lasky et al. (2012)	partial RNA
AT5G20580		SALK_031682	exon	unknown	Lasky et al. (2012)	RDA
AT5G20590	TBL5	SALK_025620	exon	cell wall organization or biosynthesis	Lasky et al. (2012)	RDA
AT5G20600		SALK_073773	exon	unknown	Lasky et al. (2012)	RDA
AT5G20610	PMIR1	SALK_098762	exon	chloroplast relocation, response to blue light, actin filament based movement	Lasky et al. (2012)	RDA
AT5G22570	WRKY38†	CS864818	exon	DNA-binding transcription factor activity, protein binding, transcription cis-regulatory region binding	Lasky et al. (2012)	RDA
AT5G22580		SALK_081434	exon	unknown	Lasky et al. (2014)	Univariate
AT5G22900	CHX3†	SALK_050892	exon	potassium transport, cation transport, regulation of pH	Lasky et al. (2012)	partial RNA
AT5G40820	ATR	SALK_032841	exon	DNA repair, defense response, reproduction, response to aluminum ion, response to gamma radiation	Lasky et al. (2012)	partial RNA
AT5G40830	ICA†	SALK_057412	exon	unknown	Lasky et al. (2012)	partial RNA
AT5G41260	BSK8	SALK_077982	exon	brassinosteroid mediated signaling pathway, cell surface receptor signaling, protein phosphorylation	Lasky et al. (2012, 2014)	partial RNA & univariate
AT5G45770	RLP55	SALK_019924	exon	defense respone	Lasky et al. (2012)	partial RNA
AT5G45780	CIK4	SALK_049669	exon	phosphorylation, protein kinase signaling	Lasky et al. (2012)	partial RNA
AT5G58190	ECT10	SALK_012432	exon	mRNA binding	Lasky et al. (2014)	Univariate
AT5G62890		SALK_065004	exon	transmembrane trasport	Lasky et al. (2014, 2018)	partial RNA & Combined common garden (aridity index)
AT5G65050	AGL31/MAF2†	SALK_045623C	intron	flower development, cell differentiation, negative regulation of flower development, negative regulation of vernalization response, transcription	Lasky et al. (2012)	partial RNA
AT5G65050	AGL31/MAF2†	SALK_141778C	exon	flower development, cell differentiation, negative regulation of flower development, negative regulation of vernalization response, transcription	Lasky et al. (2012)	partial RNA
AT5G65060	AGL70/MAF3	SALK_044822	exon	negative regulation of flower development, regulation of transcription, vernalization response	Lasky et al. (2012)	partial RNA
AT5G65080	AGL68/MAF5	SALK_048316C	promoter	flower development, negative regulation of flower development, photoperiodism, vernalizatin response	Lasky et al. (2014)	Univariate (not top)
AT5G65080	AGL68/MAF5	SALK_085852C	intron	flower development, negative regulation of flower development, photoperiodism, vernalizatin response	Lasky et al. (2014)	Univariate (not top)
AT5G65570		SALK_123188	exon	zinc ion binding	Lasky et al. (2012)	RDA
AT5G67380	CKA1	SALK_104075	exon	kinase activity, protein binding, protein serine/threonine kinase activity	Lasky et al. (2012)	RDA
AT5G67385	NCH1/NRL31	SALK_064178	exon	DNA repair, chromatin organization, circadian rhythm, cell cycle regulation, response to UV-C and gamma radiation	Lasky et al. (2012)	RDA
† Genes with the highest number of 1001 Genomes accessions showing one type of putative loss-of-function (LoF) mutation in that gene.
