## Supplementary material for "Experimental validation of genome-environment associations in Arabidopsis": TableS2-GrowthChamberSetting.csv

Table S2 Temperature (T) and day length settings used in the main drought screen, mimic the natural conditions where ecotype Lip-0 originated following Lorts and Lasky (2020). In the experiment, sunrise and sunset refer to the times when the growth chamber lights turn on and off, respectively.
Week	Night T (�C)	Day T (�C)	Sunrise	Sunset
1	10	15	5:28	18:32
2	10	15	5:15	18:45
3	10	15	5:03	18:57
4	10	16	4:50	19:10
5	10	17	4:39	19:21
6	10	18	4:27	19:33
7	10	19	4:17	19:43
8	10	20	4:08	19:52
9	10	21	4:00	20:00
10	10	21	3:54	20:06
11	11	22	3:51	20:09
12	12	23	3:49	20:11
13	12	23	3:50	20:10
14	13	24	3:52	20:08
15	13	24	3:57	20:03
16	13	24	4:04	19:56
17	13	24	4:13	19:47
18	13	24	4:22	19:38
19	13	24	4:33	19:27
20	13	24	4:44	19:16
21	12	23	4:56	19:04
22	11	22	5:09	18:51
23	10	21	5:21	18:39
24	10	20	5:34	18:26
