## Supplementary material for "Experimental validation of genome-environment associations in Arabidopsis": TableS3-FVPolymorphism.xlsx

### Sheet: Sheet1
Table S3 Number of accessions with each type of high-impact functional variation of genes screened in this study and number of positions each type of high-impact functional variation occurs at. High-impact functional variants are summarized from 1001Genome Polymorphism browser and are considered as putative LoF mutations. Mutations causing dual putative effects were classified as a distinct categ…
Genes	Frameshift variant		Splice acceptor variant		Splice donor variant		Stop gained		Stop lost		Start lost		Frameshift variant&stop lost		Frameshift variant&stop gained		Stop lost&disruptive inframe deletion		Frameshift variant&start lost		Note
	No. of accessions	No. of variation positions	No. of accessions	No. of variation positions	No. of accessions	No. of variation positions	No. of accessions	No. of variation positions	No. of accessions	No. of variation positions	No. of accessions	No. of variation positions	No. of accessions	No. of variation positions	No. of accessions	No. of variation positions	No. of accessions	No. of variation positions	No. of accessions	No. of variation positions
AT1G19410	639	18			220	3	53	5
AT1G48700	6	2	7	1	4	2	16	4
AT1G76090																			95	1
AT1G76100	1	1					1	1
AT1G76970					2	1
AT1G78310
AT2G22970									1	1											Three isoforms
AT2G36950
AT2G44190	465	3
AT2G44210†	80	1																			Two isoforms (one without high impact variants)
AT2G44870					7	1
AT3G14910	4	1
AT3G14920
AT3G29375	97	17			86	2	123	3			1	1									Two isoforms
AT3G45860	356	15	1	1			393	2	2	1					21	2
AT4G02195
AT4G20380 (lsd1)†	1	1	4	1																	Eight isoforms (only one have high impact variants)
AT4G30370
AT5G06400
AT5G09800	1	1
AT5G10960			14	1
AT5G11340
AT5G20580																					Two isoforms
AT5G20590
AT5G20600	8	2
AT5G20610
AT5G22570 (wrky38)	250	3			2	1	6	2	1	1	2	1
AT5G22580
AT5G22900	2	2					492	3
AT5G40820
AT5G40830							5	2					4	1							Two isoforms
AT5G41260
AT5G45770							2	2
AT5G45780	2	1
AT5G58190	6	3															1	1			Two isoforms
AT5G62890	1	1																			Four isoforms
AT5G65050	27	13	2	2	1	1	13	5			1	1									Three isoforms
AT5G65060	21	1	1	1			6	1
AT5G65080	1	1																			Two isoforms
AT5G65570							3	2
AT5G67380	3	2																			Two isoforms
AT5G67385					3	1
Unique accession No. of each FV type	943		29		303		842		5		4		4		22		1		95
(1) The most prevalent isoform is used except that no high-impact functional variant is found, under which circumstance other isoforms are used instead (marked by †); (2) Genes without high-impact functional variant are bolded.
