## Supplementary material for "Experimental validation of genome-environment associations in Arabidopsis": TableS4-S6-SummaryStatsMainDroughtScreen .xlsx

### Sheet: Introduction
This workbook includes supplementary tables S4–S6, which provide summary statistics from linear mixed models (LMMs) to evaluate the variation of performance and fitness traits of 44 t-DNA knockout lines and Col under well-watered and drought conditions during the main drought screen. Seven replicates were initially used for each line, although some lines were lost during the experiment. Each LMM …
In each table, statistical results for each LMM are presented in rows, with the mutant line paired with Col indicated in Column A. The traits analyzed in each LMM, along with the types of effects, are detailed in Row 1. The column names are formated as "TRAIT_EFFECT-TYPE"
-	Table S4:	p-value at α = 0.05
-	Table S5:	Adjusted p-value at FDR = 0.05
-	Table S6:	Estimated effect sizes
Abbreviations used in Table S4-S8
daysToFl	Days to flower
Infl_Length_cm	Inflorescence length (cm)
Total_Num_Pods	Total silique number
Pod_mm_Average	Average silique number (mm)
Total_Slique_Length_cm	Total silique length (cm)
Abvgrd_wt	Biomass (g)
Infl_wt_g	Inflorescence dry weight (g)
Rosette_wt_g	Rosette dry weight (g)
Leaf_Temp_6.25.2017	Leaf temperature (°C)
X13CVPDB	Water Use efficiency δ13C(‰)
X15NAir	δ15N (‰)
CN.ratio	Carbon-to-nitrogen ratio
Acc	Genotype effect (Col vs. mutant)
Trt	Treatment effect (drought vs. well-watered)
Acc:Trt	Genotype-by-treatment interaction

### Sheet: Table S4-p
	daysToFl_Acc	daysToFl_Trt	daysToFl_Acc:Trt	Infl_Length_cm_Acc	Infl_Length_cm_Trt	Infl_Length_cm_Acc:Trt	Total_Num_Pods_Acc	Total_Num_Pods_Trt	Total_Num_Pods_Acc:Trt	Pod_cm_Average_Acc	Pod_cm_Average_Trt	Pod_cm_Average_Acc:Trt	Total_Slique_Length_Acc	Total_Slique_Length_Trt	Total_Slique_Length_Acc:Trt	Abvgrd_wt_Acc	Abvgrd_wt_Trt	Abvgrd_wt_Acc:Trt	Infl_wt_g_Acc	Infl_wt_g_Trt	Infl_wt_g_Acc:Trt	Rosette_wt_g_Acc	Rosette_wt_g_Trt	Rosette_wt_g_Acc:Trt	Leaf_Temp_6.25.2017_Acc	Leaf_Temp_6.25.2017_Trt	Leaf_Temp_6.25.2017_Acc:Trt	X13CVPDB Acc	X13CVPDB Trt	X13CVPDB Acc:Trt	X15NAir Acc	X15NAir Trt	X15NAir Acc:Trt	CN.ratio Acc	CN.ratio Trt	CN.ratio Acc:Trt
SALK_064178	0.00221807	1.24637e-07	0.514955	0.197318	3.49263e-12	0.82776	0.142141	2.80319e-11	0.280617	0.161284	0.000956356	0.668338	0.176857	1.54873e-11	0.759401	0.85899	9.50166e-05	0.470917	0.144039	5.39395e-05	0.993431	0.0418635	0.0137859	0.315353	0.580947	0.398478	0.693458
SALK_096450	0.537145	0.00323106	0.190914	0.754721	8.65764e-05	0.596632	0.778833	0.000717551	0.745302	0.683561	0.0187439	0.547799	0.961818	0.00048173	0.671865	0.505449	0.00119219	0.85181	0.714033	0.000536321	0.558085	0.0730076	0.0584339	0.723312	0.249321	0.298707	0.287569
SALK_022449	0.0265186	7.77015e-07	0.886133	0.712622	1.79623e-11	0.577338	0.356549	4.13725e-13	0.282371	0.513949	0.00430884	0.333663	0.206343	8.2745e-12	0.14887	0.395935	0.000347928	0.267861	0.0968956	9.11701e-05	0.31779	0.231997	0.0394094	0.756453	0.787383	0.284701	0.484071
SALK_122367	0.0113944	1.3021e-06	0.78639	0.917986	1.86733e-12	0.306606	0.80864	2.05947e-14	0.232706	0.94816	5.63939e-07	0.0494306	0.376302	1.2573e-13	0.0699217	0.776358	0.000305044	0.325792	0.415245	0.000135045	0.161415	0.143443	0.0320978	0.891571	0.679103	0.444067	0.538107
SALK_098762	0.0363159	0.00105256	0.185921	0.0543145	4.11454e-11	0.454607	0.0235415	2.74163e-11	0.644514	0.0987476	0.00783572	0.961312	0.0252341	3.08587e-11	0.812363	0.275596	0.000720495	0.948674	0.00172479	0.000449663	0.51773	0.00875096	0.00987076	0.32636	0.480394	0.497511	0.784954
SALK_100220	0.00532397	1.89763e-08	0.858468	0.211402	4.23464e-10	0.555723	0.117656	3.91304e-13	0.846616	0.272638	2.57566e-06	0.373789	0.0867933	6.57205e-13	0.427044	0.125047	0.000589437	0.0836554	0.0276197	0.000129814	0.242195	0.32435	0.0241605	0.403864	0.764787	0.403202	0.571887
SALK_057412	0.0125006	5.54961e-07	0.438662	0.0987278	0.000111026	0.193844	0.200386	5.71069e-12	0.749772	0.0150404	5.66685e-05	0.127051	0.216901	3.83119e-11	0.930063	0.306564	0.000150806	0.350723	0.0345569	0.000102973	0.689426	0.152138	0.0158198	0.419131	0.689704	0.365413	0.660081
SALK_011366	0.0382933	2.15443e-06	0.736053	0.808728	0.00152541	0.553983	0.0107766	7.04586e-11	0.585424	0.0282572	0.0390204	0.139264	0.0115417	2.10614e-10	0.822435	0.830137	0.00075023	0.327438	0.0870349	0.00105421	0.915867	0.115383	0.0370145	0.388082	0.330549	0.463843	0.403111
SALK_012432	0.0890286	5.35566e-05	0.0478654	0.150657	9.3446e-10	0.514331	0.535075	3.0857e-05	0.473669	0.118041	0.00150412	0.732936	0.430698	1.06124e-10	0.968382	0.342079	0.000851783	0.39689	0.0477793	0.000435238	0.685158	0.213003	0.0171528	0.417244	0.964547	0.342709	0.879293
SALK_065004	0.74577	0.000415893	0.123961	0.92133	8.80786e-11	0.584604	0.559235	5.76952e-12	0.756584	0.381859	0.016556	0.161344	0.489658	5.22651e-11	0.761529	0.88198	0.00129237	0.592994	0.484338	0.00028089	0.765195	0.291625	0.0889777	0.59424	0.315504	0.361634	0.837467
SALK_019924	0.245455	0.00160838	0.990187	0.435997	5.27103e-12	0.734367	0.76995	0.000154338	0.961848	0.846352	5.69043e-05	0.561375	0.770754	6.83523e-05	0.808001	0.390581	0.0010323	0.587812	0.145941	0.000440405	0.555263	0.310717	0.0372224	0.840429	0.94104	0.328423	0.66216
SALK_125024	0.261387	2.64251e-07	0.786534	0.23085	1.73698e-05	0.802403	0.692183	1.15693e-10	0.747923	0.294808	0.00711934	0.192703	0.971708	2.51842e-10	0.739147	0.360045	0.00264167	0.282397	0.911204	0.00109213	0.490641	0.0538652	0.0562373	0.311689	0.290409	0.278361	0.666132
SALK_025620	0.105027	0.00065672	0.444159	0.898537	1.17233e-12	0.145265	0.720875	1.78255e-14	0.0612227	0.543355	8.16003e-06	0.279805	0.377322	1.54374e-13	0.0204704	0.76315	0.000540244	0.849481	0.454602	0.00058975	0.174271	0.424683	0.0428917	0.414037	0.803889	0.432186	0.42877
SALK_044822	0.00031398	8.72562e-09	0.673521	0.379457	8.30185e-05	0.469268	0.320582	4.97121e-11	0.896382	0.613074	0.00814283	0.709225	0.392319	7.3211e-05	0.723088	0.518446	0.000611787	0.402079	0.361275	0.000454191	0.379373	0.0217504	0.0221334	0.902499	0.960392	0.51354	0.55315
SALK_085292	0.617051	0.00599928	0.260312	0.498269	1.83377e-05	0.659112	0.515778	1.49337e-05	0.840561	0.86025	0.00513015	0.267415	0.744131	1.74639e-05	0.717849	0.815401	0.000293547	0.39227	0.669385	7.42045e-05	0.564265	0.167552	0.0405455	0.507323	0.551218	0.431811	0.747515
SALK_013305	0.0534528	2.70828e-06	0.295684	0.247298	1.90347e-11	0.65363	0.292697	5.79281e-13	0.256423	0.24073	1.08296e-05	0.689915	0.144609	2.29709e-12	0.128923	0.833991	0.00128651	0.977987	0.243047	0.000387026	0.880551	0.148604	0.0478568	0.787737	0.890403	0.300971	0.539248
SALK_081434	0.828047	0.00390285	0.154441	0.257012	0.000791621	0.286543	0.353682	2.78652e-05	0.715427	0.445249	0.0173974	0.322551	0.270711	2.10297e-11	0.873025	0.915733	0.000486785	0.615391	0.329051	0.000645786	0.626624	0.280893	0.0341067	0.88237	0.424956	0.255174	0.326621
SALK_031682	0.039517	0.00768025	0.910332	0.152723	6.43967e-11	0.361867	0.26314	3.67739e-10	0.0766959	0.419354	0.00828607	0.765837	0.303619	3.76722e-10	0.260446	0.647082	0.000580204	0.317343	0.206871	0.000414908	0.201179	0.0487756	0.0202483	0.979928	0.369365	0.34688	0.994658
SALK_048316C	0.70431	1.07879e-06	0.904463	0.211597	1.74564e-10	0.933423	0.0940203	1.22856e-11	0.678215	0.713844	0.02653	0.679241	0.215866	0.000532352	0.917858	0.0894855	0.000663788	0.503812	0.48263	0.00147362	0.671478	0.112878	0.108078	0.252794	0.47374	0.220558	0.345095
SALK_040054	0.146505	0.0011715	0.301769	0.217866	4.29508e-11	0.92964	0.241373	7.54297e-11	0.372358	0.190522	0.00710624	0.658943	0.292921	2.09147e-10	0.726397	0.75058	0.000108396	0.0475956	0.00975683	7.99638e-05	0.808176	0.0472965	0.00256755	0.0418627	0.936715	0.335378	0.597457
SALK_074669	0.0598062	0.00257743	0.955776	0.1408	6.58415e-05	0.590577	0.505816	5.65667e-12	0.696497	0.0464687	0.00900342	0.246194	0.45225	8.60388e-11	0.921696	0.408635	0.00047563	0.807396	0.544294	0.000344808	0.391939	0.0585	0.0144195	0.241827	0.791531	0.477786	0.462983
SALK_038445	0.368724	0.00173537	0.392035	0.691415	2.45852e-10	0.836429	0.89112	2.31066e-13	1	0.354592	0.019478	0.527372	0.824201	1.10668e-11	0.959931	0.444661	0.000538243	0.814449	0.235189	0.000207594	0.788744	0.480381	0.0341493	0.917344	0.174413	0.469751	0.529455
SALK_073773	0.573532	0.0119965	0.17603	0.0632127	1.84594e-11	0.845574	0.560778	7.02316e-05	0.631194	0.869146	0.0147107	0.137235	0.960602	4.24358e-05	0.456486	0.856135	0.00205515	0.560327	0.888386	0.000563583	0.540228	0.641184	0.0672379	0.886638	0.391513	0.67315	0.146798
SALK_116966	0.462266	0.000537186	0.512818	0.75647	1.27613e-12	0.536339	0.993459	5.79699e-12	0.761851	0.900437	1.26039e-05	0.188125	0.76507	1.63053e-11	0.369484	0.730849	0.00025962	0.551504	0.923216	0.000136761	0.956797	0.587195	0.000691531	0.310424	0.7665	0.516257	0.53273
SALK_141778C	0.000402484	1.46431e-07	0.518916	0.51982	5.93492e-12	0.692225	0.304844	6.88812e-11	0.952719	0.207361	0.00138677	0.44452	0.21632	4.88226e-11	0.497282	0.37329	0.000725333	0.12421	0.215138	0.000273288	0.249767	0.00561246	0.0279136	0.457054	0.679589	0.485744	0.526784
SALK_009957	0.0120553	6.61243e-07	0.374286	0.0673389	1.03182e-10	0.969795	0.183796	2.69424e-12	0.958455	0.00283449	0.0118487	0.539529	0.0450319	1.62764e-12	0.377337	0.173803	0.000724542	0.389793	0.00823244	0.000208942	0.493514	0.06627	0.0405497	0.776384	0.773281	0.397148	0.885242
SALK_049669	0.657775	0.00473277	0.149245	0.024986	3.69157e-11	0.341774	0.59305	2.67075e-12	0.0868323	0.502221	0.00587814	0.269793	0.373599	7.04531e-12	0.489627	0.856381	0.000549523	0.398362	0.213677	0.000262813	0.283292	0.0957952	0.0268775	0.965513	0.848106	0.517275	0.507623
SALK_032841	0.011105	0.0047907	0.967036	0.0660031	6.00551e-11	0.302248	0.15938	4.18726e-10	0.0415531	0.343511	0.0131796	0.663744	0.22221	6.73993e-10	0.253443	0.805393	0.00405763	0.368467	0.706181	0.00639682	0.239528	0.128768	0.00247113	0.974209	0.628418	0.406881	0.737103
SALK_050892	0.0636229	3.95801e-06	0.280652	0.34148	5.67911e-12	0.964535	0.548543	9.45517e-12	0.95395	0.597289	0.0048206	0.206045	0.385682	7.20179e-12	0.462991	0.809157	0.000155089	0.770706	0.199617	6.02231e-05	0.95746	0.147438	0.00415339	0.716347	0.990617	0.361102	0.84614
SALK_123188	0.261061	0.00163547	0.515275	0.994257	0.00113026	0.217396	0.522946	1.67026e-07	0.436609	0.153146	0.0395999	0.513815	0.416318	0.00035496	0.777777	0.530614	4.19435e-06	0.340738	0.542883	0.00135802	0.356036	0.00178739	0.00312685	0.57738	0.475819	0.374351	0.91121
SALK_069207	0.0482219	0.00250909	0.456351	0.553107	1.5878e-11	0.765334	0.736721	2.20922e-12	0.519333	0.593632	0.00921706	0.826689	0.628823	1.07863e-10	0.389546	0.211846	0.000321817	0.514151	0.993419	0.000218171	0.714406	0.0406026	0.00116645	0.560483	0.543942	0.442817	0.857113
SALK_016933	0.757729	0.00390995	0.554091	0.57899	7.4576e-12	0.66839	0.624474	0.000116416	0.790713	0.795578	0.00453202	0.256397	0.63566	1.151e-11	0.791097	0.431564	0.000585671	0.431511	0.860854	0.000162443	0.857092	0.523165	0.0624106	0.437254	0.812891	0.289823	0.517638
SALK_077982	0.20147	0.00713483	0.688777	0.282631	2.71802e-11	0.893441	0.744685	8.93551e-14	0.361545	0.944835	0.000318645	0.860901	0.80377	2.64599e-12	0.33806	0.252672	0.000596786	0.888158	0.705194	0.000276139	0.501704	0.0795698	0.0100085	0.188303	0.627834	0.489951	0.617281
SALK_078585	0.0297463	4.42214e-09	0.136504	0.261246	4.87274e-11	0.618006	0.312111	1.16534e-11	0.643064	0.810793	0.000680442	0.424908	0.417712	2.39518e-11	0.837483	0.377904	0.00289453	0.271286	0.70933	0.000857235	0.360709	0.027789	0.0908522	0.520781	0.275725	0.459344	0.721771
CS68738 (lsd1)	0.00093513	0.398127	0.00153501	0.358601	1.46786e-09	0.0851607	0.0896847	5.28499e-12	0.437819	0.59216	0.0114775	0.133583	0.294657	1.75518e-11	0.404864	2.1373e-06	1.69451e-10	0.40582	0.000207362	3.24368e-12	0.585931	2.39805e-06	3.70559e-05	0.056358	0.75598	0.306589	0.429261	0.755838	1.15e-06	0.104726	0.0386821	0.224643	0.000422288	0.000501803	5.84e-06	0.652571
SALK_045623C	2.32098e-05	3.184e-08	0.952558	0.0186702	6.02839e-11	0.498468	0.00643045	7.31046e-13	0.293813	0.733577	0.000400874	0.808548	0.00738764	5.36346e-13	0.159092	0.675135	9.59169e-05	0.523582	0.0103831	0.000143876	0.990941	0.00255993	2.9158e-05	0.220646	0.39017	0.337044	0.789677
SALK_085852C	0.276006	0.000290003	0.364494	0.262981	9.74364e-12	0.501646	0.314604	4.57492e-12	0.952322	0.132559	0.00931369	0.782041	0.18914	1.44464e-11	0.716499	0.72007	0.000390879	0.53258	0.393604	0.000161616	0.409948	0.0553185	0.0234352	0.990617	0.608569	0.491656	0.936496
SALK_119363	0.33001	0.000497172	0.457979	0.933491	5.3928e-05	0.818054	0.925529	8.0932e-12	0.740611	0.856003	0.0253596	0.827383	0.901246	0.000244798	0.963273	0.503082	0.000276091	0.954749	0.809623	0.000173548	0.965661	0.195537	0.00293541	0.912858	0.939396	0.65782	0.194358
SALK_051689	0.0132564	0.000259601	0.408882	0.596643	4.66515e-12	0.876804	0.53652	9.82112e-13	0.860348	0.53788	0.0170768	0.910706	0.654616	0.00019301	0.746106	0.782899	0.000157287	0.271115	0.365676	0.00012832	0.364799	0.122517	0.0353785	0.675269	0.929201	0.571698	0.313119
SALK_041749	0.00465571	0.000373345	0.475079	0.577353	4.96296e-10	0.396698	0.0240618	1.93147e-13	0.291035	0.793322	0.0172784	0.77294	0.0649611	8.35011e-12	0.222276	0.74998	2.03169e-11	0.261448	0.0556753	1.11907e-10	0.525116	0.0209678	0.000144734	0.296728	0.448163	0.337553	0.761428
SALK_082864	0.0262824	0.00216458	0.532607	0.263009	5.10402e-09	0.710053	0.136209	7.40263e-05	0.913788	0.209154	0.0131989	0.496969	0.0838029	1.0284e-10	0.798398	0.808597	0.000206035	0.328502	0.0533557	0.000142496	0.401961	0.0360292	0.0185304	0.789881	0.0863876	0.2614	0.26544
SALK_104075	0.0685741	0.00105375	0.634599	0.817869	5.53739e-11	0.742315	0.439947	4.56553e-13	0.429641	0.118819	0.00493895	0.182221	0.782064	1.60783e-11	0.462067	0.979032	0.000165866	0.398945	0.266723	6.74714e-05	0.310213	0.162639	0.0162641	0.834595	0.506067	0.534872	0.218655
SALK_063969	0.100573	0.00111943	0.197056	0.368242	1.17802e-12	0.624438	0.167889	1.53627e-14	0.0812895	0.598712	0.0118727	0.992567	0.188156	4.57229e-06	0.111306	0.174873	5.92702e-05	0.0403599	0.0216403	3.19028e-05	0.0368974	0.263412	0.0136733	0.508491	0.51332	0.339059	0.870775
CS864818 (wrky38)	4.60646e-06	1.79458e-05	0.238009	3.27188e-05	0.00859718	0.00062188	0.000781858	0.00051411	5.45427e-05	0.0437102	0.0474574	0.151144	0.00177685	0.000918126	0.000172016	0.679292	0.00585687	0.000429997	0.0140864	0.00349788	0.000372956	0.000861677	0.0762996	0.903511	0.41575	0.357973	0.793304	8.81e-08	9.33e-18	0.10902	0.501048	0.55751	0.318	0.0523234	2.09e-10	0.0313549
Lines with significant effects at p < 0.05	20	43	2	3	44	1	5	44	2	5	44	1	5	44	2	1	44	3	10	44	2	14	36	1	0	0	0

### Sheet: Table S5-adjusted p
	daysToFl_Acc	daysToFl_Trt	daysToFl_Acc:Trt	Infl_Length_cm_Acc	Infl_Length_cm_Trt	Infl_Length_cm_Acc:Trt	Total_Num_Pods_Acc	Total_Num_Pods_Trt	Total_Num_Pods_Acc:Trt	Pod_cm_Average_Acc	Pod_cm_Average_Trt	Pod_cm_Average_Acc:Trt	Total_Slique_Length_Acc	Total_Slique_Length_Trt	Total_Slique_Length_Acc:Trt	Abvgrd_wt_Acc	Abvgrd_wt_Trt	Abvgrd_wt_Acc:Trt	Infl_wt_g_Acc	Infl_wt_g_Trt	Infl_wt_g_Acc:Trt	Rosette_wt_g_Acc	Rosette_wt_g_Trt	Rosette_wt_g_Acc:Trt	Leaf_Temp_6.25.2017_Acc	Leaf_Temp_6.25.2017_Trt	Leaf_Temp_6.25.2017_Acc:Trt
SALK_064178	0.0162659	1.07383e-06	0.808093	0.551066	2.90152e-11	0.969795	0.615595	4.56816e-11	0.984216	0.645137	0.00382542	0.910121	0.575131	4.22019e-11	0.968382	0.921843	0.000663466	0.767404	0.401336	0.00039566	0.993431	0.151412	0.0419291	0.990617	0.986978	0.569002	0.950016
SALK_096450	0.638767	0.0040619	0.808093	0.899585	9.76759e-05	0.969795	0.856716	0.000717551	0.984216	0.932742	0.0217035	0.910121	0.971708	0.000504669	0.968382	0.921843	0.00141774	0.936991	0.826775	0.000694062	0.919543	0.16907	0.0676603	0.990617	0.986978	0.569002	0.950016
SALK_022449	0.077788	3.41887e-06	0.989526	0.895867	5.58351e-11	0.969795	0.682094	2.23204e-12	0.984216	0.870169	0.0125404	0.81562	0.575131	3.34005e-11	0.968382	0.921843	0.000850492	0.744004	0.304529	0.00039566	0.919543	0.300231	0.0524761	0.990617	0.986978	0.569002	0.950016
SALK_122367	0.0448679	4.77435e-06	0.96132	0.9552	2.05406e-11	0.969795	0.867809	3.02055e-13	0.984216	0.94816	2.48133e-05	0.769464	0.653473	3.39622e-12	0.968382	0.921843	0.000832938	0.744004	0.652528	0.00039566	0.919543	0.23083	0.0524761	0.990617	0.986978	0.569002	0.950016
SALK_098762	0.091513	0.00178328	0.808093	0.423273	9.9465e-11	0.969795	0.211744	4.56816e-11	0.984216	0.645137	0.0151779	0.983668	0.277575	6.46563e-11	0.968382	0.921843	0.00096711	0.976952	0.0379454	0.000605588	0.919543	0.0641737	0.0366979	0.990617	0.986978	0.569002	0.950016
SALK_100220	0.0292818	2.78319e-07	0.989526	0.551066	6.42497e-10	0.969795	0.615595	2.23204e-12	0.984216	0.749754	5.66645e-05	0.865616	0.477363	7.22926e-12	0.968382	0.921843	0.000928228	0.744004	0.151908	0.00039566	0.919543	0.365933	0.04622	0.990617	0.986978	0.569002	0.950016
SALK_057412	0.0448679	3.05228e-06	0.808093	0.543003	0.000122129	0.969795	0.629785	1.21461e-11	0.984216	0.330889	0.000357684	0.769464	0.575131	7.66238e-11	0.968382	0.921843	0.000663466	0.744004	0.168945	0.00039566	0.947961	0.23083	0.0419291	0.990617	0.986978	0.569002	0.950016
SALK_011366	0.091513	7.29191e-06	0.952539	0.922724	0.00156088	0.969795	0.158057	1.03339e-10	0.984216	0.408924	0.0405208	0.769464	0.169278	3.08901e-10	0.968382	0.921843	0.000970886	0.744004	0.29458	0.00118936	0.993431	0.220732	0.0524761	0.990617	0.986978	0.569002	0.950016
SALK_012432	0.15669	0.000138617	0.808093	0.551066	1.32633e-09	0.969795	0.771069	3.57292e-05	0.984216	0.645137	0.00509086	0.910121	0.653473	1.69499e-10	0.968382	0.921843	0.00107081	0.744004	0.204143	0.000605588	0.947961	0.284004	0.0419291	0.990617	0.986978	0.569002	0.950016
SALK_065004	0.775351	0.000871394	0.808093	0.9552	1.55018e-10	0.969795	0.771069	1.21461e-11	0.984216	0.840089	0.0206888	0.769464	0.694998	9.58193e-11	0.968382	0.923979	0.00145806	0.767404	0.687447	0.000475352	0.987771	0.346798	0.0929651	0.990617	0.986978	0.569002	0.950016
SALK_019924	0.359407	0.00239868	0.990187	0.710514	2.90152e-11	0.969795	0.856716	0.000161688	0.984216	0.932742	0.000357684	0.910121	0.905548	8.12839e-05	0.968382	0.921843	0.0012617	0.767404	0.401336	0.000605588	0.919543	0.359777	0.0524761	0.990617	0.986978	0.569002	0.950016
SALK_125024	0.359407	1.66101e-06	0.96132	0.551066	2.24785e-05	0.969795	0.856716	1.59078e-10	0.984216	0.763031	0.0149167	0.769464	0.971708	3.57453e-10	0.968382	0.921843	0.00283496	0.744004	0.944686	0.00120134	0.919543	0.151412	0.0668768	0.990617	0.986978	0.569002	0.950016
SALK_025620	0.171155	0.00120399	0.808093	0.9552	1.87166e-11	0.969795	0.856716	3.02055e-13	0.63677	0.870169	0.000110914	0.769464	0.653473	3.39622e-12	0.45035	0.921843	0.000928228	0.936991	0.687447	0.000720806	0.919543	0.467151	0.053921	0.990617	0.986978	0.569002	0.950016
SALK_044822	0.00442733	1.91964e-07	0.91837	0.642157	9.61267e-05	0.969795	0.671696	7.81191e-11	0.984216	0.870169	0.0151779	0.910121	0.653473	8.47706e-05	0.968382	0.921843	0.000928228	0.744004	0.618836	0.000605588	0.919543	0.119627	0.04622	0.990617	0.986978	0.569002	0.950016
SALK_085292	0.69616	0.00659921	0.808093	0.782994	2.30531e-05	0.969795	0.771069	1.82523e-05	0.984216	0.932742	0.0125404	0.769464	0.905548	2.19546e-05	0.968382	0.921843	0.000832938	0.744004	0.826775	0.00039566	0.919543	0.237816	0.0524761	0.990617	0.986978	0.569002	0.950016
SALK_013305	0.111996	8.51175e-06	0.808093	0.551066	5.58351e-11	0.969795	0.671696	2.54883e-12	0.984216	0.706143	0.000110914	0.910121	0.575131	1.66319e-11	0.968382	0.921843	0.00145806	0.977987	0.486095	0.000605588	0.993431	0.23083	0.0584916	0.990617	0.986978	0.569002	0.950016
SALK_081434	0.828047	0.00464967	0.808093	0.551066	0.000849544	0.969795	0.682094	3.3137e-05	0.984216	0.870169	0.0206888	0.81562	0.636155	4.87003e-11	0.968382	0.937029	0.000928228	0.773634	0.603261	0.000767962	0.947961	0.343314	0.0524761	0.990617	0.986978	0.569002	0.950016
SALK_031682	0.091513	0.00804597	0.989526	0.551066	1.18061e-10	0.969795	0.671696	4.90319e-10	0.63677	0.870169	0.0151779	0.910121	0.636155	5.17992e-10	0.968382	0.921843	0.000928228	0.744004	0.473304	0.000605588	0.919543	0.151412	0.0445463	0.990617	0.986978	0.569002	0.994658
SALK_048316C	0.755844	4.31515e-06	0.989526	0.551066	2.84474e-10	0.969795	0.590985	2.16227e-11	0.984216	0.932742	0.0284712	0.910121	0.575131	0.000544733	0.968382	0.921843	0.00096711	0.767404	0.687447	0.00154379	0.947961	0.220732	0.108078	0.990617	0.986978	0.569002	0.950016
SALK_040054	0.230222	0.00184093	0.808093	0.551066	9.9465e-11	0.969795	0.671696	1.07062e-10	0.984216	0.657341	0.0149167	0.910121	0.636155	3.08901e-10	0.968382	0.921843	0.000663466	0.698069	0.0913712	0.00039566	0.987771	0.151412	0.0152868	0.990617	0.986978	0.569002	0.950016
SALK_074669	0.119612	0.0033355	0.989526	0.551066	7.8298e-05	0.969795	0.771069	1.21461e-11	0.984216	0.408924	0.0151779	0.769464	0.6633	1.51428e-10	0.968382	0.921843	0.000928228	0.936991	0.725725	0.000561909	0.919543	0.151412	0.0419291	0.990617	0.986978	0.569002	0.950016
SALK_038445	0.463539	0.0024631	0.808093	0.894772	3.86339e-10	0.969795	0.933554	1.69448e-12	1	0.821161	0.0219752	0.910121	0.906621	3.8957e-11	0.968382	0.921843	0.000928228	0.936991	0.486095	0.000436342	0.987771	0.515531	0.0524761	0.990617	0.986978	0.569002	0.950016
SALK_073773	0.66409	0.0122755	0.808093	0.423273	5.58351e-11	0.969795	0.771069	7.92357e-05	0.984216	0.932742	0.0196143	0.769464	0.971708	5.1866e-05	0.968382	0.921843	0.00226067	0.767404	0.944686	0.000708504	0.919543	0.641184	0.0739617	0.990617	0.986978	0.67315	0.950016
SALK_116966	0.564991	0.00102766	0.808093	0.899585	1.87166e-11	0.969795	0.993459	1.21461e-11	0.984216	0.943315	0.000110914	0.769464	0.905548	4.22019e-11	0.968382	0.921843	0.000832938	0.767404	0.944686	0.00039566	0.993431	0.600851	0.00760684	0.990617	0.986978	0.569002	0.950016
SALK_141778C	0.00442733	1.07383e-06	0.808093	0.788692	2.90152e-11	0.969795	0.671696	1.03339e-10	0.984216	0.657341	0.00508482	0.910121	0.575131	9.33997e-11	0.968382	0.921843	0.00096711	0.744004	0.473304	0.000475352	0.919543	0.0493897	0.0491279	0.990617	0.986978	0.569002	0.950016
SALK_009957	0.0448679	3.23274e-06	0.808093	0.423273	1.74615e-10	0.969795	0.622077	7.90311e-12	0.984216	0.124718	0.0174132	0.910121	0.396281	1.43233e-11	0.968382	0.921843	0.00096711	0.744004	0.0913712	0.000436342	0.919543	0.161993	0.0524761	0.990617	0.986978	0.569002	0.950016
SALK_049669	0.723552	0.00540489	0.808093	0.366461	9.55465e-11	0.969795	0.790733	7.90311e-12	0.63677	0.870169	0.0136125	0.769464	0.653473	3.34005e-11	0.968382	0.921843	0.000928228	0.744004	0.473304	0.000475352	0.919543	0.200714	0.0491279	0.990617	0.986978	0.569002	0.950016
SALK_032841	0.0448679	0.00540489	0.989526	0.423273	1.15326e-10	0.969795	0.615595	5.41881e-10	0.63677	0.821161	0.0181485	0.910121	0.575131	8.98657e-10	0.968382	0.921843	0.00415199	0.744004	0.826775	0.00639682	0.919543	0.226632	0.0152868	0.990617	0.986978	0.569002	0.950016
SALK_050892	0.121713	1.16102e-05	0.808093	0.642157	2.90152e-11	0.969795	0.771069	1.80882e-11	0.984216	0.870169	0.0125404	0.769464	0.653473	3.34005e-11	0.968382	0.921843	0.000663466	0.936991	0.473304	0.00039566	0.993431	0.23083	0.0182749	0.990617	0.990617	0.569002	0.950016
SALK_123188	0.359407	0.00239868	0.808093	0.994257	0.00118408	0.969795	0.771069	2.09976e-07	0.984216	0.645137	0.0405208	0.910121	0.653473	0.000380932	0.968382	0.921843	6.15172e-05	0.744004	0.725725	0.00145739	0.919543	0.026215	0.0152868	0.990617	0.986978	0.569002	0.9546
SALK_069207	0.106088	0.0033355	0.808093	0.795524	5.58351e-11	0.969795	0.856716	7.47736e-12	0.984216	0.870169	0.0151779	0.910121	0.84715	1.69499e-10	0.968382	0.921843	0.000832938	0.767404	0.993419	0.000436342	0.952541	0.151412	0.0102648	0.990617	0.986978	0.569002	0.950016
SALK_016933	0.775351	0.00464967	0.812667	0.795524	3.28134e-11	0.969795	0.808143	0.000124934	0.984216	0.932742	0.0125404	0.769464	0.84715	3.8957e-11	0.968382	0.921843	0.000928228	0.75946	0.944686	0.000397082	0.993431	0.548078	0.070412	0.990617	0.986978	0.569002	0.950016
SALK_077982	0.305679	0.00765689	0.91837	0.565263	7.47456e-11	0.969795	0.856716	9.82906e-13	0.984216	0.94816	0.00175255	0.923893	0.906621	1.66319e-11	0.968382	0.921843	0.000928228	0.953145	0.826775	0.000475352	0.919543	0.175053	0.0366979	0.990617	0.986978	0.569002	0.950016
SALK_078585	0.0818022	1.91964e-07	0.808093	0.551066	1.072e-10	0.969795	0.671696	2.13646e-11	0.984216	0.932742	0.00299395	0.910121	0.653473	5.26941e-11	0.968382	0.921843	0.00303237	0.744004	0.826775	0.000992587	0.919543	0.135857	0.0929651	0.990617	0.986978	0.569002	0.950016
CS68738 (lsd1)	0.00822914	0.398127	0.0675405	0.642157	2.01831e-09	0.969795	0.590985	1.21461e-11	0.984216	0.870169	0.0174132	0.769464	0.636155	4.29044e-11	0.968382	9.40412e-05	3.72792e-09	0.744004	0.00912393	1.42722e-10	0.920749	0.000105514	0.00081523	0.990617	0.986978	0.569002	0.950016
SALK_045623C	0.000510615	3.5024e-07	0.989526	0.366461	1.15326e-10	0.969795	0.14147	2.92418e-12	0.984216	0.932742	0.00195983	0.910121	0.162528	7.22926e-12	0.968382	0.921843	0.000663466	0.767404	0.0913712	0.00039566	0.993431	0.0281592	0.00081523	0.990617	0.986978	0.569002	0.950016
SALK_085852C	0.368007	0.000671585	0.808093	0.551066	3.89746e-11	0.969795	0.671696	1.21461e-11	0.984216	0.645137	0.0151779	0.910121	0.575131	4.22019e-11	0.968382	0.921843	0.000905193	0.767404	0.641429	0.000397082	0.919543	0.151412	0.04622	0.990617	0.986978	0.569002	0.958275
SALK_119363	0.427072	0.000994344	0.808093	0.9552	6.5912e-05	0.969795	0.947053	1.61864e-11	0.984216	0.932742	0.0278955	0.910121	0.967191	0.000269278	0.968382	0.921843	0.000832938	0.976952	0.913421	0.0004019	0.993431	0.268863	0.0152868	0.990617	0.986978	0.673119	0.950016
SALK_051689	0.0448679	0.00063458	0.808093	0.795524	2.90152e-11	0.969795	0.771069	3.60108e-12	0.984216	0.870169	0.0206888	0.954073	0.84715	0.000217755	0.968382	0.921843	0.000663466	0.744004	0.618836	0.00039566	0.919543	0.224614	0.0524761	0.990617	0.986978	0.598922	0.950016
SALK_041749	0.0292644	0.000821359	0.808093	0.795524	7.27901e-10	0.969795	0.211744	1.69448e-12	0.984216	0.932742	0.0206888	0.910121	0.476381	3.34005e-11	0.968382	0.921843	8.93942e-10	0.744004	0.204143	2.46195e-09	0.919543	0.119627	0.00212276	0.990617	0.986978	0.569002	0.950016
SALK_082864	0.077788	0.0029763	0.808093	0.551066	6.80536e-09	0.969795	0.615595	8.14289e-05	0.984216	0.657341	0.0181485	0.910121	0.477363	1.69499e-10	0.968382	0.921843	0.000755463	0.744004	0.204143	0.00039566	0.919543	0.151412	0.0429124	0.990617	0.986978	0.569002	0.950016
SALK_104075	0.125719	0.00178328	0.900721	0.922724	1.15326e-10	0.969795	0.771069	2.23204e-12	0.984216	0.645137	0.0125404	0.769464	0.905548	4.22019e-11	0.968382	0.979032	0.000663466	0.744004	0.510252	0.00039566	0.919543	0.237816	0.0419291	0.990617	0.986978	0.574009	0.950016
SALK_063969	0.170201	0.00182426	0.808093	0.642157	1.87166e-11	0.969795	0.615595	3.02055e-13	0.63677	0.870169	0.0174132	0.992567	0.575131	5.91708e-06	0.968382	0.921843	0.000651972	0.698069	0.136025	0.00039566	0.811743	0.331147	0.0419291	0.990617	0.986978	0.569002	0.950016
CS864818 (wrky38)	0.000202684	4.93509e-05	0.808093	0.00143963	0.00859718	0.0273627	0.0344017	0.000526066	0.00239988	0.408924	0.0474574	0.769464	0.0781815	0.000918126	0.0075687	0.921843	0.00585687	0.0189199	0.1033	0.00357922	0.0164101	0.0189569	0.0818825	0.990617	0.986978	0.569002	0.950016
Lines with significant effects at p < 0.05	13	43	0	1	44	1	1	44	1	0	44	0	0	44	1	1	44	1	2	44	1	5	25	0	0	0	0

### Sheet: Table S6-beta
	daysToFl_Acc	daysToFl_Trt	daysToFl_Acc:Trt	Infl_Length_cm_Acc	Infl_Length_cm_Trt	Infl_Length_cm_Acc:Trt	Total_Num_Pods_Acc	Total_Num_Pods_Trt	Total_Num_Pods_Acc:Trt	Pod_cm_Average_Acc	Pod_cm_Average_Trt	Pod_cm_Average_Acc:Trt	Total_Slique_Length_Acc	Total_Slique_Length_Trt	Total_Slique_Length_Acc:Trt	Abvgrd_wt_Acc	Abvgrd_wt_Trt	Abvgrd_wt_Acc:Trt	Infl_wt_g_Acc	Infl_wt_g_Trt	Infl_wt_g_Acc:Trt	Rosette_wt_g_Acc	Rosette_wt_g_Trt	Rosette_wt_g_Acc:Trt	Leaf_Temp_6.25.2017_Acc	Leaf_Temp_6.25.2017_Trt	Leaf_Temp_6.25.2017_Acc:Trt	X13CVPDB Acc	X13CVPDB Trt	X13CVPDB Acc:Trt	X15NAir Acc	X15NAir Trt	X15NAir Acc:Trt	CN.ratio Acc	CN.ratio Trt	CN.ratio Acc:Trt
SALK_064178	-4.85714	-9.57143	1.57143	2.28571	19.7429	-0.65	21.7143	104.714	-18.2857	0.33491	2.42792	0.284804	16.3215	120.026	-5.9401	-0.0134135	0.180871	0.0215506	0.0171798	0.148881	-0.000187291	-0.0268234	0.0333693	0.0172298	0.367945	-1.13195	-0.30619
SALK_096450	1.11304	-9.19429	-4.1545	-1.29637	19.3873	1.6319	0.42153	99.7866	-6.21098	-0.0723118	2.44314	0.446589	5.76663	117.117	-10.3646	-0.0120857	0.177533	0.00527268	-0.00242046	0.14437	0.0128734	-0.0125462	0.0332643	-0.00587293	0.939021	-1.21904	-0.900221
SALK_022449	-3.28571	-9.57143	-0.428571	-0.328571	19.7429	1.93095	-1.28571	104.714	17.7143	-0.158051	2.42478	0.959514	-2.02044	120.026	31.1847	-0.00322509	0.181547	0.0269917	0.00799338	0.147804	0.0228569	-0.0130725	0.0344386	0.00531506	0.383927	-1.16925	-0.555111
SALK_122367	-3.85714	-9.57143	-0.857143	-1.81429	19.7429	3.3	-6.85714	104.714	17.1429	-1.06278	2.41187	2.0604	-8.50614	120.026	32.3425	-0.0214131	0.178727	0.0333087	-0.00754939	0.14575	0.035265	-0.0142787	0.0334876	-0.00285062	-0.0742841	-1.29077	0.450164
SALK_098762	-4.84146	-9.57169	3.6834	4.44286	19.7429	-2.42381	25.1429	104.714	-8.14286	0.594663	2.51767	0.0347167	22.3583	120.026	4.98613	0.0105528	0.180291	0.00130226	0.0417655	0.14862	-0.0128762	-0.031314	0.0324605	0.0162102	0.169359	-1.17806	0.211529
SALK_100220	-3.42857	-9.57143	-0.428571	3.24286	19.7429	-2.05714	13.2857	104.714	-2.85714	0.0990079	2.41187	0.828135	8.74841	120.026	14.4299	-0.00322059	0.176257	0.0530499	0.0134943	0.147066	0.0277068	-0.0171486	0.0322668	0.0156964	-0.099841	-1.36654	0.422734
SALK_057412	-4.42857	-9.57143	2	4.71235	19.6993	-4.12035	13.4286	104.714	-5.28571	1.56139	2.41187	-1.17401	12.2363	120.026	1.8388	0.00105399	0.184185	0.0214503	0.0193892	0.148926	0.00841978	-0.016219	0.0352519	0.0115609	0.275396	-1.17477	-0.28877
SALK_011366	-3.71429	-9.57143	1	2.02761	19.5706	-2.88072	30	104.714	-10	1.72778	2.45386	-1.36649	32.6468	120.026	-4.98737	-0.0118767	0.182453	0.0303221	0.023589	0.14969	0.00300184	-0.0259023	0.033183	0.0181118	-0.74515	-1.34223	0.68752
SALK_012432	-5.28571	-9.57143	5.71429	4.1	19.7429	-2.52857	11.9702	104.574	-12.8407	0.550578	2.39322	0.296359	9.08765	120.026	-0.864794	0.00174104	0.178063	0.0280374	0.0217929	0.145461	0.0105536	-0.0190369	0.033321	0.0149171	0.061455	-1.21618	-0.0950877
SALK_065004	2.7252	-9.52748	-4.52269	1.1	19.7429	-1.86429	-2.28571	104.714	-5.14286	0.960215	2.39225	-1.18905	-4.01866	120.026	-6.24872	0.00562165	0.180438	-0.0155464	0.0109444	0.147784	-0.00652687	-0.00583879	0.0334333	-0.0116747	0.332383	-1.25503	0.167991
SALK_019924	-1.94044	-9.48617	-0.0409112	0.728571	19.7429	1.11429	3.16327	103.339	-0.88865	-0.219087	2.41187	0.656468	0.575699	119.19	5.77275	0.00454244	0.177054	0.0153172	0.0107887	0.143772	0.0142012	-0.0128604	0.0335512	0.00422194	0.169608	-1.25249	-0.290213
SALK_125024	-1.85714	-9.57143	0.714286	1.54171	19.7154	0.797741	-0.714286	104.714	-6.14286	-0.0968458	2.39124	0.95613	-4.36102	120.026	7.8834	0.00285321	0.183358	-0.037488	0.0105723	0.149136	-0.0182158	-0.00903707	0.0337157	-0.0186194	-0.217239	-1.2593	-0.293085
SALK_025620	-1.42276	-9.56912	-2.43568	-2.61429	19.7429	4.81667	-11.7143	104.714	28.7143	-0.253333	2.41187	1.14405	-14.3161	120.026	44.7905	0.00153251	0.180899	0.00520357	-0.00691621	0.148845	0.0301545	0.000162537	0.0333861	-0.014147	-0.408312	-1.2912	0.622708
SALK_044822	-4.42857	-9.57143	-1	2.60927	19.6155	-2.35212	10.5714	104.714	-2.42857	0.051784	2.42494	0.28893	6.0536	119.587	8.44021	0.00273066	0.179939	-0.0235021	0.0214343	0.146643	-0.02102	-0.0191792	0.0335805	-0.00200652	-0.227075	-1.28624	0.419218
SALK_085292	1.23394	-9.31976	-4.39652	-1.79863	19.668	1.41589	-6.79719	104.217	3.20263	-0.336793	2.49761	0.797933	-7.32615	119.969	7.69953	-0.0200345	0.18257	0.0315396	-0.00233043	0.149442	0.0178753	-0.0165406	0.0335212	0.0105834	0.106363	-1.29601	0.248002
SALK_013305	-4.14286	-9.57143	2.85714	1.24286	19.7429	1.54286	-0.714286	104.714	19.1429	0.367778	2.41187	0.371032	-0.633917	120.026	30.7694	0.00252957	0.181041	0.000766512	0.0164077	0.147563	-0.00368307	-0.0147814	0.0339335	0.00454068	0.187986	-1.2008	-0.484076
SALK_081434	1.87364	-9.26345	-4.40353	-0.128066	19.4426	-3.91652	4.92675	103.361	6.29827	-0.933123	2.36083	1.05589	9.49283	120.026	3.17079	-0.00606194	0.181925	0.0153464	0.00687126	0.147367	0.0134299	-0.00777041	0.0356105	-0.00243308	0.740055	-1.15072	-0.817844
SALK_031682	-2.86024	-9.15054	-0.31295	3.95714	19.7429	-3.05714	26.1429	104.714	-32.2857	0.249006	2.44055	0.287856	22.9575	120.026	-24.0141	0.00750703	0.182453	-0.0274628	0.0275504	0.147545	-0.0277308	-0.0196131	0.0339666	0.000473637	0.316729	-1.31119	-0.0046388
SALK_048316C	-0.714286	-9.57143	0.342857	-2.45714	19.7429	0.302857	-10.5714	104.714	-6.68571	0.391969	2.55845	-0.41558	-12.798	119.979	-2.28002	-0.0169121	0.180845	-0.0208707	-0.00340433	0.148778	-0.0102933	-0.0045885	0.0333293	-0.0225916	0.602927	-1.24007	-0.687138
SALK_040054	-3.41348	-9.57318	2.81816	2.07143	19.7429	0.314286	18.5714	104.714	-16	0.796712	2.43364	-0.396311	15.5298	120.026	-7.69056	-0.017352	0.181458	0.0409513	0.022106	0.14798	0.0041734	-0.0358196	0.0336683	0.0363199	0.195157	-1.24816	-0.339466
SALK_074669	-3.05631	-9.37012	-0.178005	3.35242	19.7296	-1.76675	8.71429	104.714	-6.42857	1.47161	2.44641	-1.06229	9.17589	120.026	-2.11082	-0.00812784	0.182692	-0.00672788	0.0183742	0.148013	-0.0215515	-0.0282984	0.0341402	0.0212749	-0.174014	-1.29098	0.541921
SALK_038445	-0.0799388	-9.48333	-3.1296	1.11429	19.7429	-0.761905	1	104.714	-3.2482e-14	0.704419	2.5484	-0.569414	1.63558	120.026	0.955345	0.0148089	0.181842	-0.00692153	0.0181762	0.148034	-0.00660403	-0.00693356	0.0341879	0.00176833	0.353032	-1.25136	0.587124
SALK_073773	-1.14884	-9.19524	3.88892	-3.65714	19.7429	0.671429	-8.90104	103.379	8.04388	-0.833883	2.38165	1.50531	-9.07097	118.179	17.0204	0.008095	0.181617	-0.0234741	0.0133677	0.148948	-0.0217664	-0.00307213	0.0333948	-0.00269945	-0.999415	-1.24224	1.26513
SALK_116966	-0.125836	-9.52237	-2.0162	-1.45714	19.7429	1.94286	-2.71429	104.714	5.28571	-0.710516	2.41187	1.56718	-6.52933	120.026	19.5005	-0.0208994	0.182089	0.0265237	-0.00218467	0.14856	0.0015721	-0.0186571	0.0335857	0.0243714	-0.109594	-1.21168	0.416705
SALK_141778C	-5.71429	-9.57143	1.57143	0.414286	19.7429	1.31429	9.42857	104.714	1.14286	0.200236	2.41812	0.595303	6.43965	120.026	15.2726	-0.0283363	0.176744	0.0361825	0.000917858	0.144657	0.0228736	-0.0292036	0.0330717	0.0114044	-0.0803848	-1.36529	0.459948
SALK_009957	-4.57143	-9.57143	2.28571	3.47143	19.7429	-0.135714	10.7143	104.714	0.857143	1.70098	2.44758	-0.51948	11.4829	120.026	16.9523	0.00670445	0.182886	0.0221198	0.0250912	0.146718	0.0155774	-0.0177251	0.0363382	0.00456346	-0.142092	-1.27482	0.0947977
SALK_049669	-2.4905	-9.49058	3.82852	5.37143	19.7429	-3.1	16.5714	104.714	-25.4286	-0.233233	2.334	1.17431	14.4125	120.026	-12.5746	0.00961033	0.182931	-0.0244097	0.0262991	0.148977	-0.0243052	-0.0154757	0.0338794	0.000760685	-0.183572	-1.21328	0.515297
SALK_032841	-3.62686	-9.50035	0.107381	4.72857	19.7429	-3.34286	30.8571	104.714	-36.8571	0.251534	2.48734	0.419167	25.9101	120.026	-25.0208	0.017838	0.184521	-0.0489733	0.0335414	0.149703	-0.0509846	-0.0151571	0.0335857	-0.000642857	0.0517756	-1.23979	0.233193
SALK_050892	-4.14286	-9.57143	3	1.47143	19.7429	0.142857	5.71429	104.714	-1	-0.379996	2.39582	1.29182	1.3861	120.026	15.0036	0.00865773	0.18266	-0.00947018	0.0188179	0.14877	-0.00147753	-0.0107286	0.0335857	-0.00698571	0.0749625	-1.14964	-0.159592
SALK_123188	-2.34114	-9.52163	1.70603	3.20146	19.7333	-6.43984	18.7143	104.714	-20.5714	0.859572	2.56672	-0.530598	18.019	119.981	-9.24117	0.00892857	0.183171	-0.0517	0.0346206	0.149579	-0.0418188	-0.0257143	0.0335857	-0.00985714	0.312383	-1.16206	-0.0839914
SALK_069207	-1.8355	-9.29339	-2.05942	-1.5	19.7429	1.00238	-2.57143	104.714	10.7143	0.165094	2.4273	0.228466	-4.42575	120.026	20.0482	-0.035053	0.182821	0.0238221	-0.0046635	0.148754	0.00912181	-0.0297686	0.0335857	0.01274	0.159706	-1.22432	0.133794
SALK_016933	1.87131	-9.47786	-2.46249	0.214286	19.7429	1.44286	6.38091	104.487	-4.48077	-0.785675	2.41284	1.28276	2.09944	120.026	5.3039	9.35035e-07	0.182423	-0.0160718	-0.00283191	0.146543	0.00287012	0.00109491	0.0348918	-0.0121514	0.379995	-1.2316	-0.557178
SALK_077982	-1.52295	-9.16089	-1.3565	-1.58571	19.7429	-0.445238	-4.42857	104.714	13.7143	-0.0638492	2.41187	0.210992	-7.06594	120.026	19.0177	-0.0138433	0.17972	-0.00380885	-0.0119419	0.147061	0.0152998	-0.00385714	0.0335857	-0.0219143	-0.0061192	-1.2701	0.406948
SALK_078585	-1	-9.57143	-4	2.78571	19.7429	-1.7	12.5714	104.714	-7.85714	-0.214874	2.42633	0.611981	6.31379	120.026	4.2403	0.00386435	0.179852	-0.0380008	0.0169705	0.146846	-0.0241767	-0.0148447	0.0336975	-0.0112083	0.229941	-1.18063	0.218232
CS68738 (lsd1)	-15.8571	-9.57143	15.4286	1.48571	19.7429	-6.2	20.1429	104.714	-12.4286	0.828367	2.43247	-1.22906	17.7528	120.026	-15.6842	-0.132757	0.183171	0.0319286	-0.0427429	0.149586	-0.0123714	-0.0900143	0.0335857	0.0443	0.355236	-1.17123	-0.511027	-0.606539	-2.55369	1.01936	-1.44253	0.769901	1.75564	-10.9809	24.8736	-3.26553
SALK_045623C	-6.28571	-9.57143	0.142857	5.37143	19.7429	-2.3	15.8143	104.714	17.7571	0.061627	2.41187	0.303849	13.748	120.026	26.9883	-0.00388917	0.182866	0.0225578	0.0365535	0.149033	0.000298469	-0.04	0.0335857	0.0217571	0.390902	-1.20123	-0.183891
SALK_085852C	-0.266301	-9.56592	-2.58328	2.81429	19.7429	-2.1	9	104.714	-1	0.835819	2.47165	-0.253556	9.65147	120.026	7.19238	0.00417368	0.179983	-0.0195154	0.0207575	0.147394	-0.0203907	-0.0161773	0.0331798	0.000188204	0.138726	-1.12139	0.0509036
SALK_119363	-0.392252	-9.56303	-2.46304	-0.4614	19.6962	0.677254	3.57143	104.714	-5.57143	0.0148879	2.63383	-0.177243	-0.863155	121.082	-1.01831	-0.0109625	0.182273	0.00170384	0.00272251	0.148768	-0.000824995	-0.0119857	0.0335857	-0.00217143	-0.436949	-1.18185	0.926944
SALK_051689	-6.57143	-9.57143	3.14286	0.585714	19.7429	0.483333	6.14286	104.714	-2.71429	0.240115	2.35805	0.10624	1.20425	119.908	6.28402	-0.0158962	0.181972	0.0255021	-1.67022e-05	0.148479	0.0179168	-0.0161544	0.034369	0.00674048	-0.326272	-1.18422	0.714622
SALK_041749	-7.57143	-9.57143	2.85714	2.54286	19.7429	-3.07381	10.2857	104.714	16.7143	-0.0114739	2.47401	0.249078	7.23667	120.026	26.5515	-0.0143429	0.183171	0.0398571	0.0201714	0.149586	0.0190429	-0.0345143	0.0335857	0.0208143	0.367182	-1.23588	-0.208943
SALK_082864	-2.22188	-9.38934	-1.59816	3.2	19.7429	-1.58095	12.6957	104.976	1.93249	0.20015	2.50204	0.454054	16.7003	120.026	5.5619	-0.00758786	0.184376	0.0200986	0.013503	0.150137	0.0193158	-0.023232	0.0337963	0.00499674	0.861658	-1.21412	-0.668685
SALK_104075	-1.98345	-9.51225	-1.33269	0.971429	19.7429	-1.14286	-0.142857	104.714	12.7143	-1.47045	2.35461	1.34937	-4.90892	120.026	15.6886	-0.0143102	0.182563	0.0277629	0.00130348	0.149375	0.026853	-0.0151548	0.0337212	0.0038665	-0.582053	-1.28091	0.759594
SALK_063969	-0.516903	-9.4326	-3.57015	0.642857	19.7429	1.51429	-2.85714	104.714	26.1429	0.27496	2.36383	-0.00952973	-2.99464	119.718	32.9034	-0.0104257	0.181503	0.058217	0.00278206	0.147923	0.0489846	-0.0134041	0.0338758	0.00989617	-0.147724	-1.26065	-0.0971608
CS864818 (wrky38)	15.8571	-9.57143	-4.7619	27.3286	19.7429	-23.2095	14.3571	104.714	-116.881	2.44056	2.41187	-1.98437	15.8176	120.026	-131.472	0.0782287	0.181616	-0.144177	0.0261708	0.14777	-0.127465	0.0541579	0.0338559	-0.00308965	0.36102	-1.24772	-0.17477	0.975075	-2.60134	0.880608	-0.121015	0.721368	0.706083	1.22142	24.8324	-13.3005
