## Supplementary material for "Experimental validation of genome-environment associations in Arabidopsis": TableS7-SummaryStatsFollowupIntermediateDrought.xlsx

### Sheet: Sheet1
Table S7 Summary statistics from mixed linear models (LMMs) assessing performance and fitness traits for Col, CS864818 (wkry38) and CS68738 (lsd1) under well-watered and intermediate drought (ID) conditions during the follow-up drought experiment. Each LMM independently analyzes Col and one mutant (either wrky38 or lsd1). β represents the estimated effect size, p represents the p-value at α = 0.0…
Col-CS864818 (wkry38)	pG	βG	pTrt	βTrt	pGxTrt	βGxTrt
Days_to_Flower	0.150337	0.5	0.968381	-0.333333	0.462576	0.928311
Inflorescence_Length_cm	0.241558	7.75	0.0104735	12.6667	0.255125	-8.10833
Silique_Number	0.963228	5	0.00234384	26.6667	0.470523	-10.5
Branch_Number	0.0593606	0.5	0.177127	0.5	0.541296	0.45708
Average_Silique_Length_cm	0.49803	0.0712907	0.00159171	0.215735	0.14361	-0.103062
Total_Silique_length_cm	0.87522	3.63333	1.05e-06	25.6799	0.292493	-9.22986
Relative_Water_Content_%	0.469824	2.29593	0.456882	6.42811	0.120942	-8.59979
Specific_Leaf_Area_mm2/mg	0.000481975	-3.80194	0.0313126	1.18777	0.418148	1.43165
Leaf_Dry_Weight_mg	0.207201	-12.8333	0.242971	13.0833	0.469823	9.35
Leaf_Area_mm2	0.0922052	-528.602	0.231037	519.106	0.53705	283.592
WUE_13C_‰	0.943177	-0.178333	0.00292539	-0.531667	0.104472	0.341667
15N_‰	0.00474937	-1.635	0.162139	0.521667	0.706322	0.385
C:N ratio	0.0672898	3.29794	0.0487576	-0.918672	0.253161	-2.53567
Col-CS68738 (lsd1)	pG	βG	pTrt	βTrt	pGxTrt	βGxTrt
Days_to_Flower	0.746583	1.42014	0.190806	-0.333333	0.136488	-3.62754
Inflorescence_Length_cm	2.5e-07	-21.1	3.44e-07	12.6667	0.189671	8.64667
Silique_Number	0.82926	-25	0.000708593	26.6667	0.00809361	48.5104
Branch_Number	0.0170162	0.666667	0.282675	0.5	0.182981	1.58546
Average_Silique_Length_cm	3.15e-11	-0.180283	0.000112599	0.217633	0.320065	-0.0635087
Total_Silique_length_cm	0.0234186	-18.2542	1.38e-11	25.6799	0.137825	14.4451
Relative_Water_Content_%	0.000187681	-9.57999	0.157526	6.42811	0.106156	5.78554
Specific_Leaf_Area_mm2/mg	0.0367767	3.11006	0.447874	1.18777	0.698879	1.41422
Leaf_Dry_Weight_mg	8.91e-07	-17.75	0.506127	13.0833	0.37352	-7.85
Leaf_Area_mm2	1.9e-05	-596.034	0.421181	519.106	0.477639	-237.353
WUE_13C_‰	0.000371482	0.610101	0.403289	-0.531667	0.637064	0.188232
15N_‰	8.48469e-05	-1.90033	0.308597	0.521667	0.960973	-0.048
C:N ratio	0.657162	1.26991	0.120912	-0.918672	0.274235	-3.95524
Note: p-values less than 0.05 are presented in bold to indicate statistical significance.
