## Supplementary material for "Experimental validation of genome-environment associations in Arabidopsis": TableS8-gsw.xlsx

### Sheet: Everyday_gsw_FixedEffect
Table S8 Summary statistics from linear mixed models (LMMs) analyzing stomatal conductance (gsw) for Col, CS864818 (wkry38) and CS68738 (lsd1) under well-watered and intermediate drought conditions across 10 consecutive days during the follow-up intermediate drought experiment. Each LMM independently analyzes Col and one mutant (either wrky38 or lsd1), based on daily measurements from 3-4 plants …
LMM	pG	pTrt	pGxTrt	βG	βTrt	βGxTrt
lsd1+Col_2022-12-06	0.81435	0.625969	NA	0.012599	-0.0261515	-0.81435
lsd1+Col_2022-12-07	0.262835	0.609435	0.767846	0.101293	-0.0172473	0.0415072
lsd1+Col_2022-12-08	0.0854051	0.642451	0.000575785	-0.203514	-0.0844733	-0.213529
lsd1+Col_2022-12-09	7.68859e-06	0.931476	0.00773217	-0.156584	-0.0271367	-0.107365
lsd1+Col_2022-12-10	0.67354	0.000415874	0.921287	-0.0142612	0.0934715	-0.00541883
lsd1+Col_2022-12-11	0.857777	0.0407538	0.991011	0.00469855	0.050919	0.0005583
lsd1+Col_2022-12-12	0.209523	0.235606	0.0655489	-0.0836041	0.029237	-0.0939038
lsd1+Col_2022-12-13	0.855982	0.861227	0.2637	0.0600377	0.0522675	0.103301
lsd1+Col_2022-12-14	0.864687	4.43964e-05	0.838105	-0.0004116	0.0634167	-0.00674668
lsd1+Col_2022-12-15	0.421957	0.0745527	0.304818	0.0275942	0.053816	0.0309602
wrky38+Col_2022-12-06	1.79553e-10	0.0348422	7.05895e-06	-0.023956	-0.0261515	-0.177213
wrky38+Col_2022-12-07	1.49998e-08	0.866553	0.000832874	0.00667572	-0.012555	-0.0716209
wrky38+Col_2022-12-08	0.799982	0.504016	0.0262311	-0.10921	-0.103478	-0.183559
wrky38+Col_2022-12-09	0.00603098	0.84505	0.106833	-0.123385	-0.0271368	-0.0839682
wrky38+Col_2022-12-10	0.688335	0.00371589	0.731309	-0.0200264	0.0934715	-0.0178244
wrky38+Col_2022-12-11	0.783786	0.404952	0.99655	-0.00733049	0.050919	0.00023601
wrky38+Col_2022-12-12	0.111216	0.413973	0.915831	-0.0393973	0.0354692	0.0056554
wrky38+Col_2022-12-13	0.728872	0.133453	0.949305	-0.0147	0.0522675	-0.0046235
wrky38+Col_2022-12-14	0.624255	0.0333983	0.750555	-0.00283485	0.0610949	0.00856575
wrky38+Col_2022-12-15	0.38499	0.326563	0.0158238	0.0386265	0.053816	0.0607786
Note: p-values less than 0.05 are presented in bold to indicate statistical significance.
