## Supplementary material for "Experimental validation of genome-environment associations in Arabidopsis": TableS9-WRKY38-FVs-genetic-cluster-summary.xlsx

### Sheet: WRKY38-FVs-genetic-cluster-summ
Table S9 Summary of functional variants (FVs) causing putative loss-of-function in WRKY38. Accession data, including coordinates and admixture group, are sourced from Alonso-Blanco et al. (2016). Mutation details (position, reference/alternative alleles, impact, and functional variation type) were retrieved from the 1001 Genomes Polymorphism Browser. If multiple FVs occur at WRKY38 in a single ac…
Accession	chr	pos	ref	alt	quality	impact	FV.type	Admixture.Group	region	FV.category
801	5	7495793	C	CCA	40	HIGH	frameshift_variant	germany	CW-Euro	FS93
1158	5	7495793	C	CCA	40	HIGH	frameshift_variant	south_sweden	N-Euro	FS93
1166	5	7495793	C	CCA	40	HIGH	frameshift_variant	south_sweden	N-Euro	FS93
4840	5	7495793	C	CCA	40	HIGH	frameshift_variant	western_europe	CW-Euro	FS93
4857	5	7495793	C	CCA	40	HIGH	frameshift_variant	western_europe	CW-Euro	FS93
4884	5	7495793	C	CCA	40	HIGH	frameshift_variant	western_europe	CW-Euro	FS93
4939	5	7495793	C	CCA	40	HIGH	frameshift_variant	western_europe	CW-Euro	FS93
5023	5	7495793	C	CCA	40	HIGH	frameshift_variant	western_europe	CW-Euro	FS93
5236	5	7495793	C	CCA	40	HIGH	frameshift_variant	western_europe	CW-Euro	FS93
5279	5	7495793	C	CCA	40	HIGH	frameshift_variant	western_europe	CW-Euro	FS93
5349	5	7495793	C	CCA	40	HIGH	frameshift_variant	western_europe	CW-Euro	FS93
5395	5	7495793	C	CCA	40	HIGH	frameshift_variant	western_europe	CW-Euro	FS93
5651	5	7495793	C	CCA	40	HIGH	frameshift_variant	western_europe	CW-Euro	FS93
5717	5	7495793	C	CCA	40	HIGH	frameshift_variant	western_europe	CW-Euro	FS93
5718	5	7495793	C	CCA	40	HIGH	frameshift_variant	western_europe	CW-Euro	FS93
5798	5	7495793	C	CCA	40	HIGH	frameshift_variant	western_europe	CW-Euro	FS93
5830	5	7495793	C	CCA	40	HIGH	frameshift_variant	south_sweden	N-Euro	FS93
6085	5	7495793	C	CCA	40	HIGH	frameshift_variant	south_sweden	N-Euro	FS93
6100	5	7495793	C	CCA	40	HIGH	frameshift_variant	south_sweden	N-Euro	FS93
6108	5	7495793	C	CCA	40	HIGH	frameshift_variant	western_europe	CW-Euro	FS93
6194	5	7495793	C	CCA	40	HIGH	frameshift_variant	south_sweden	N-Euro	FS93
6680	5	7495793	C	CCA	40	HIGH	frameshift_variant	western_europe	CW-Euro	FS93
6924	5	7495793	C	CCA	40	HIGH	frameshift_variant	western_europe	CW-Euro	FS93
6943	5	7495793	C	CCA	40	HIGH	frameshift_variant	western_europe	CW-Euro	FS93
6944	5	7495793	C	CCA	40	HIGH	frameshift_variant	western_europe	CW-Euro	FS93
6960	5	7495794	T	TC	40	HIGH	frameshift_variant	western_europe	CW-Euro	Other (rare) FVs
6966	5	7495793	C	CCA	40	HIGH	frameshift_variant	western_europe	CW-Euro	FS93
6967	5	7495793	C	CCA	40	HIGH	frameshift_variant	western_europe	CW-Euro	FS93
6968	5	7495793	C	CCA	40	HIGH	frameshift_variant	north_sweden	N-Euro	FS93
6969	5	7495793	C	CCA	40	HIGH	frameshift_variant	north_sweden	N-Euro	FS93
6974	5	7495793	C	CCA	40	HIGH	frameshift_variant	south_sweden	N-Euro	FS93
6981	5	7495793	C	CCA	40	HIGH	frameshift_variant	admixed	Admixed	FS93
6986	5	7495793	C	CCA	40	HIGH	frameshift_variant	western_europe	CW-Euro	FS93
7064	5	7495793	C	CCA	40	HIGH	frameshift_variant	western_europe	CW-Euro	FS93
7068	5	7495793	C	CCA	40	HIGH	frameshift_variant	italy_balkan_caucasus	N-Med	FS93
7072	5	7495793	C	CCA	40	HIGH	frameshift_variant	admixed	Admixed	FS93
7077	5	7495793	C	CCA	40	HIGH	frameshift_variant	italy_balkan_caucasus	N-Med	FS93
7107	5	7495793	C	CCA	40	HIGH	frameshift_variant	western_europe	CW-Euro	FS93
7111	5	7495793	C	CCA	40	HIGH	frameshift_variant	admixed	Admixed	FS93
7117	5	7495793	C	CCA	40	HIGH	frameshift_variant	germany	CW-Euro	FS93
7133	5	7495793	C	CCA	40	HIGH	frameshift_variant	germany	CW-Euro	FS93
7138	5	7495793	C	CCA	40	HIGH	frameshift_variant	admixed	Admixed	FS93
7147	5	7495793	C	CCA	40	HIGH	frameshift_variant	admixed	Admixed	FS93
7183	5	7495793	C	CCA	40	HIGH	frameshift_variant	asia	Asia	FS93
7199	5	7495793	C	CCA	40	HIGH	frameshift_variant	germany	CW-Euro	FS93
7202	5	7495793	C	CCA	40	HIGH	frameshift_variant	germany	CW-Euro	FS93
7217	5	7495793	C	CCA	40	HIGH	frameshift_variant	western_europe	CW-Euro	FS93
7319	5	7495793	C	CCA	40	HIGH	frameshift_variant	admixed	Admixed	FS93
7323	5	7495793	C	CCA	40	HIGH	frameshift_variant	asia	Asia	FS93
7327	5	7495793	C	CCA	40	HIGH	frameshift_variant	spain	W-Med	FS93
7328	5	7495793	C	CCA	40	HIGH	frameshift_variant	spain	W-Med	FS93
7342	5	7495793	C	CCA	40	HIGH	frameshift_variant	admixed	Admixed	FS93
7372	5	7495793	C	CCA	40	HIGH	frameshift_variant	central_europe	CW-Euro	FS93
7383	5	7495793	C	CCA	40	HIGH	frameshift_variant	western_europe	CW-Euro	FS93
7416	5	7495793	C	CCA	40	HIGH	frameshift_variant	germany	CW-Euro	FS93
7417	5	7495793	C	CCA	40	HIGH	frameshift_variant	western_europe	CW-Euro	FS93
7514	5	7495793	C	CCA	40	HIGH	frameshift_variant	admixed	Introduced	FS93
7523	5	7495793	C	CCA	40	HIGH	frameshift_variant	germany	CW-Euro	FS93
7917	5	7495793	C	CCA	40	HIGH	frameshift_variant	germany	CW-Euro	FS93
8214	5	7495793	C	CCA	40	HIGH	frameshift_variant	western_europe	CW-Euro	FS93
8256	5	7495793	C	CCA	40	HIGH	frameshift_variant	admixed	Admixed	FS93
8264	5	7495793	C	CCA	40	HIGH	frameshift_variant	spain	W-Med	FS93
9067	5	7495793	C	CCA	40	HIGH	frameshift_variant	italy_balkan_caucasus	N-Med	FS93
9070	5	7495793	C	CCA	40	HIGH	frameshift_variant	italy_balkan_caucasus	N-Med	FS93
9078	5	7495793	C	CCA	40	HIGH	frameshift_variant	italy_balkan_caucasus	N-Med	FS93
9084	5	7495793	C	CCA	40	HIGH	frameshift_variant	italy_balkan_caucasus	N-Med	FS93
9085	5	7495793	C	CCA	40	HIGH	frameshift_variant	italy_balkan_caucasus	N-Med	FS93
9089	5	7495793	C	CCA	40	HIGH	frameshift_variant	italy_balkan_caucasus	N-Med	FS93
9103	5	7495793	C	CCA	40	HIGH	frameshift_variant	italy_balkan_caucasus	N-Med	FS93
9104	5	7495793	C	CCA	40	HIGH	frameshift_variant	italy_balkan_caucasus	N-Med	FS93
9111	5	7495793	C	CCA	40	HIGH	frameshift_variant	italy_balkan_caucasus	N-Med	FS93
9114	5	7495793	C	CCA	40	HIGH	frameshift_variant	italy_balkan_caucasus	N-Med	FS93
9125	5	7495793	C	CCA	40	HIGH	frameshift_variant	asia	Asia	FS93
9131	5	7495793	C	CCA	40	HIGH	frameshift_variant	asia	Asia	FS93
9133	5	7495793	C	CCA	40	HIGH	frameshift_variant	asia	Asia	FS93
9134	5	7495793	C	CCA	40	HIGH	frameshift_variant	asia	Asia	FS93
9298	5	7495793	C	CCA	40	HIGH	frameshift_variant	western_europe	CW-Euro	FS93
9470	5	7495793	C	CCA	40	HIGH	frameshift_variant	south_sweden	N-Euro	FS93
9506	5	7495793	C	CCA	40	HIGH	frameshift_variant	admixed	Admixed	FS93
9508	5	7495793	C	CCA	40	HIGH	frameshift_variant	admixed	Admixed	FS93
9511	5	7495793	C	CCA	40	HIGH	frameshift_variant	spain	W-Med	FS93
9517	5	7495793	C	CCA	40	HIGH	frameshift_variant	western_europe	CW-Euro	FS93
9518	5	7495793	C	CCA	40	HIGH	frameshift_variant	spain	W-Med	FS93
9529	5	7495793	C	CCA	40	HIGH	frameshift_variant	admixed	Admixed	FS93
9530	5	7495793	C	CCA	40	HIGH	frameshift_variant	admixed	Admixed	FS93
9533	5	7495793	C	CCA	40	HIGH	frameshift_variant	relict	W-Med	FS93
9534	5	7495793	C	CCA	40	HIGH	frameshift_variant	spain	W-Med	FS93
9535	5	7495793	C	CCA	40	HIGH	frameshift_variant	spain	W-Med	FS93
9536	5	7495793	C	CCA	40	HIGH	frameshift_variant	admixed	Admixed	FS93
9539	5	7495793	C	CCA	40	HIGH	frameshift_variant	spain	W-Med	FS93
9541	5	7495793	C	CCA	40	HIGH	frameshift_variant	spain	W-Med	FS93
9554	5	7495793	C	CCA	40	HIGH	frameshift_variant	relict	W-Med	FS93
9558	5	7495793	C	CCA	40	HIGH	frameshift_variant	admixed	Admixed	FS93
9559	5	7495793	C	CCA	40	HIGH	frameshift_variant	admixed	Admixed	FS93
9565	5	7495793	C	CCA	40	HIGH	frameshift_variant	admixed	Admixed	FS93
9569	5	7495793	C	CCA	40	HIGH	frameshift_variant	western_europe	CW-Euro	FS93
9573	5	7495793	C	CCA	40	HIGH	frameshift_variant	spain	W-Med	FS93
9577	5	7495793	C	CCA	40	HIGH	frameshift_variant	spain	W-Med	FS93
9579	5	7495793	C	CCA	40	HIGH	frameshift_variant	admixed	Admixed	FS93
9589	5	7495793	C	CCA	40	HIGH	frameshift_variant	spain	W-Med	FS93
9590	5	7495793	C	CCA	40	HIGH	frameshift_variant	western_europe	CW-Euro	FS93
9593	5	7495793	C	CCA	40	HIGH	frameshift_variant	spain	W-Med	FS93
9598	5	7495793	C	CCA	40	HIGH	frameshift_variant	relict	W-Med	FS93
9600	5	7495793	C	CCA	40	HIGH	frameshift_variant	relict	W-Med	FS93
9610	5	7495793	C	CCA	40	HIGH	frameshift_variant	asia	Asia	FS93
9616	5	7495793	C	CCA	40	HIGH	frameshift_variant	asia	Asia	FS93
9619	5	7495793	C	CCA	40	HIGH	frameshift_variant	asia	Asia	FS93
9621	5	7495793	C	CCA	40	HIGH	frameshift_variant	asia	Asia	FS93
9625	5	7495793	C	CCA	40	HIGH	frameshift_variant	asia	Asia	FS93
9626	5	7496041	CT	C	40	HIGH	frameshift_variant	asia	Asia	Other (rare) FVs
9627	5	7496041	CT	C	40	HIGH	frameshift_variant	asia	Asia	Other (rare) FVs
9632	5	7496041	CT	C	40	HIGH	frameshift_variant	asia	Asia	Other (rare) FVs
9633	5	7496041	CT	C	40	HIGH	frameshift_variant	asia	Asia	Other (rare) FVs
9634	5	7495793	C	CCA	40	HIGH	frameshift_variant	asia	Asia	FS93
9635	5	7496041	CT	C	40	HIGH	frameshift_variant	asia	Asia	Other (rare) FVs
9642	5	7496041	CT	C	40	HIGH	frameshift_variant	asia	Asia	Other (rare) FVs
9643	5	7495793	C	CCA	40	HIGH	frameshift_variant	asia	Asia	FS93
9646	5	7495793	C	CCA	40	HIGH	frameshift_variant	italy_balkan_caucasus	N-Med	FS93
9647	5	7495793	C	CCA	40	HIGH	frameshift_variant	italy_balkan_caucasus	N-Med	FS93
9653	5	7495793	C	CCA	40	HIGH	frameshift_variant	italy_balkan_caucasus	N-Med	FS93
9658	5	7495793	C	CCA	40	HIGH	frameshift_variant	italy_balkan_caucasus	N-Med	FS93
9660	5	7495793	C	CCA	40	HIGH	frameshift_variant	italy_balkan_caucasus	N-Med	FS93
9661	5	7495793	C	CCA	40	HIGH	frameshift_variant	italy_balkan_caucasus	N-Med	FS93
9663	5	7495793	C	CCA	40	HIGH	frameshift_variant	admixed	Admixed	FS93
9698	5	7495793	C	CCA	40	HIGH	frameshift_variant	italy_balkan_caucasus	N-Med	FS93
9703	5	7495793	C	CCA	40	HIGH	frameshift_variant	italy_balkan_caucasus	N-Med	FS93
9705	5	7495793	C	CCA	40	HIGH	frameshift_variant	italy_balkan_caucasus	N-Med	FS93
9708	5	7495793	C	CCA	40	HIGH	frameshift_variant	italy_balkan_caucasus	N-Med	FS93
9709	5	7495793	C	CCA	40	HIGH	frameshift_variant	italy_balkan_caucasus	N-Med	FS93
9710	5	7495793	C	CCA	40	HIGH	frameshift_variant	italy_balkan_caucasus	N-Med	FS93
9711	5	7495793	C	CCA	40	HIGH	frameshift_variant	italy_balkan_caucasus	N-Med	FS93
9713	5	7495793	C	CCA	40	HIGH	frameshift_variant	italy_balkan_caucasus	N-Med	FS93
9714	5	7495793	C	CCA	40	HIGH	frameshift_variant	italy_balkan_caucasus	N-Med	FS93
9717	5	7495793	C	CCA	40	HIGH	frameshift_variant	italy_balkan_caucasus	N-Med	FS93
9720	5	7495793	C	CCA	40	HIGH	frameshift_variant	italy_balkan_caucasus	N-Med	FS93
9722	5	7495793	C	CCA	40	HIGH	frameshift_variant	italy_balkan_caucasus	N-Med	FS93
9723	5	7495793	C	CCA	40	HIGH	frameshift_variant	italy_balkan_caucasus	N-Med	FS93
9726	5	7495793	C	CCA	40	HIGH	frameshift_variant	italy_balkan_caucasus	N-Med	FS93
9747	5	7495793	C	CCA	40	HIGH	frameshift_variant	central_europe	CW-Euro	FS93
9754	5	7495793	C	CCA	40	HIGH	frameshift_variant	admixed	Admixed	FS93
9758	5	7495793	C	CCA	40	HIGH	frameshift_variant	asia	Asia	FS93
9768	5	7495793	C	CCA	40	HIGH	frameshift_variant	central_europe	CW-Euro	FS93
9772	5	7495793	C	CCA	40	HIGH	frameshift_variant	central_europe	CW-Euro	FS93
9777	5	7495793	C	CCA	40	HIGH	frameshift_variant	central_europe	CW-Euro	FS93
9778	5	7495793	C	CCA	40	HIGH	frameshift_variant	central_europe	CW-Euro	FS93
9782	5	7495793	C	CCA	40	HIGH	frameshift_variant	central_europe	CW-Euro	FS93
9784	5	7495793	C	CCA	40	HIGH	frameshift_variant	central_europe	CW-Euro	FS93
9788	5	7495793	C	CCA	40	HIGH	frameshift_variant	central_europe	CW-Euro	FS93
9790	5	7495793	C	CCA	40	HIGH	frameshift_variant	central_europe	CW-Euro	FS93
9796	5	7495793	C	CCA	40	HIGH	frameshift_variant	central_europe	CW-Euro	FS93
9823	5	7495793	C	CCA	40	HIGH	frameshift_variant	western_europe	CW-Euro	FS93
9826	5	7495793	C	CCA	40	HIGH	frameshift_variant	western_europe	CW-Euro	FS93
9827	5	7495793	C	CCA	40	HIGH	frameshift_variant	western_europe	CW-Euro	FS93
9831	5	7495793	C	CCA	40	HIGH	frameshift_variant	admixed	Admixed	FS93
9832	5	7495793	C	CCA	40	HIGH	frameshift_variant	relict	W-Med	FS93
9834	5	7495793	C	CCA	40	HIGH	frameshift_variant	spain	W-Med	FS93
9840	5	7495793	C	CCA	40	HIGH	frameshift_variant	spain	W-Med	FS93
9841	5	7495793	C	CCA	40	HIGH	frameshift_variant	spain	W-Med	FS93
9847	5	7495793	C	CCA	40	HIGH	frameshift_variant	western_europe	CW-Euro	FS93
9850	5	7495793	C	CCA	40	HIGH	frameshift_variant	spain	W-Med	FS93
9854	5	7495793	C	CCA	40	HIGH	frameshift_variant	western_europe	CW-Euro	FS93
9866	5	7495793	C	CCA	40	HIGH	frameshift_variant	spain	W-Med	FS93
9870	5	7495793	C	CCA	40	HIGH	frameshift_variant	spain	W-Med	FS93
9871	5	7495793	C	CCA	40	HIGH	frameshift_variant	relict	W-Med	FS93
9874	5	7495793	C	CCA	40	HIGH	frameshift_variant	spain	W-Med	FS93
9876	5	7495793	C	CCA	40	HIGH	frameshift_variant	spain	W-Med	FS93
9879	5	7495793	C	CCA	40	HIGH	frameshift_variant	relict	W-Med	FS93
9882	5	7495793	C	CCA	40	HIGH	frameshift_variant	spain	W-Med	FS93
9887	5	7495793	C	CCA	40	HIGH	frameshift_variant	relict	W-Med	FS93
9891	5	7495793	C	CCA	40	HIGH	frameshift_variant	spain	W-Med	FS93
9905	5	7495793	C	CCA	40	HIGH	frameshift_variant	relict	W-Med	FS93
9906	5	7495793	C	CCA	40	HIGH	frameshift_variant	admixed	Admixed	FS93
9908	5	7495793	C	CCA	40	HIGH	frameshift_variant	western_europe	CW-Euro	FS93
9910	5	7495793	C	CCA	40	HIGH	frameshift_variant	western_europe	CW-Euro	FS93
9911	5	7495793	C	CCA	40	HIGH	frameshift_variant	western_europe	CW-Euro	FS93
9917	5	7495793	C	CCA	40	HIGH	frameshift_variant	western_europe	CW-Euro	FS93
9920	5	7495793	C	CCA	40	HIGH	frameshift_variant	germany	CW-Euro	FS93
9924	5	7495793	C	CCA	40	HIGH	frameshift_variant	admixed	Admixed	FS93
9925	5	7495793	C	CCA	40	HIGH	frameshift_variant	western_europe	CW-Euro	FS93
9937	5	7495793	C	CCA	40	HIGH	frameshift_variant	western_europe	CW-Euro	FS93
14312	5	7495793	C	CCA	40	HIGH	frameshift_variant	asia	Asia	FS93
14313	5	7495793	C	CCA	40	HIGH	frameshift_variant	asia	Asia	FS93
14314	5	7495793	C	CCA	40	HIGH	frameshift_variant	asia	Asia	FS93
14315	5	7495793	C	CCA	40	HIGH	frameshift_variant	asia	Asia	FS93
14319	5	7495793	C	CCA	40	HIGH	frameshift_variant	asia	Asia	FS93
4900	5	7495793	C	CCA	40	HIGH	frameshift_variant_frameshift_variant	western_europe	CW-Euro	FS9394
4958	5	7495793	C	CCA	40	HIGH	frameshift_variant_frameshift_variant	western_europe	CW-Euro	FS9394
5165	5	7495793	C	CCA	40	HIGH	frameshift_variant_frameshift_variant	admixed	Admixed	FS9394
5249	5	7495793	C	CCA	40	HIGH	frameshift_variant_frameshift_variant	western_europe	CW-Euro	FS9394
5776	5	7495793	C	CCA	40	HIGH	frameshift_variant_frameshift_variant	western_europe	CW-Euro	FS9394
6019	5	7495793	C	CCA	40	HIGH	frameshift_variant_frameshift_variant	south_sweden	N-Euro	FS9394
6098	5	7495793	C	CCA	40	HIGH	frameshift_variant_frameshift_variant	south_sweden	N-Euro	FS9394
6907	5	7495793	C	CCA	40	HIGH	frameshift_variant_frameshift_variant	admixed	Admixed	FS9394
6920	5	7495793	C	CCA	40	HIGH	frameshift_variant_frameshift_variant	admixed	Admixed	FS9394
6989	5	7495793	C	CCA	40	HIGH	frameshift_variant_frameshift_variant	western_europe	CW-Euro	FS9394
7109	5	7495793	C	CCA	40	HIGH	frameshift_variant_frameshift_variant	western_europe	CW-Euro	FS9394
7165	5	7495793	C	CCA	40	HIGH	frameshift_variant_frameshift_variant	germany	CW-Euro	FS9394
7181	5	7495793	C	CCA	40	HIGH	frameshift_variant_frameshift_variant	admixed	Admixed	FS9394
7314	5	7495793	C	CCA	40	HIGH	frameshift_variant_frameshift_variant	admixed	Admixed	FS9394
8334	5	7495793	C	CCA	40	HIGH	frameshift_variant_frameshift_variant	admixed	Admixed	FS9394
8354	5	7495793	C	CCA	40	HIGH	frameshift_variant_frameshift_variant	asia	Asia	FS9394
8424	5	7495793	C	CCA	40	HIGH	frameshift_variant_frameshift_variant	asia	Asia	FS9394
9095	5	7495793	C	CCA	40	HIGH	frameshift_variant_frameshift_variant	italy_balkan_caucasus	N-Med	FS9394
9128	5	7495793	C	CCA	40	HIGH	frameshift_variant_frameshift_variant	asia	Asia	FS9394
9312	5	7495793	C	CCA	40	HIGH	frameshift_variant_frameshift_variant	western_europe	CW-Euro	FS9394
9314	5	7495793	C	CCA	40	HIGH	frameshift_variant_frameshift_variant	western_europe	CW-Euro	FS9394
9503	5	7495793	C	CCA	40	HIGH	frameshift_variant_frameshift_variant	western_europe	CW-Euro	FS9394
9540	5	7495793	C	CCA	40	HIGH	frameshift_variant_frameshift_variant	spain	W-Med	FS9394
9542	5	7495793	C	CCA	40	HIGH	frameshift_variant_frameshift_variant	relict	W-Med	FS9394
9545	5	7495793	C	CCA	40	HIGH	frameshift_variant_frameshift_variant	relict	W-Med	FS9394
9546	5	7495793	C	CCA	40	HIGH	frameshift_variant_frameshift_variant	spain	W-Med	FS9394
9555	5	7495793	C	CCA	40	HIGH	frameshift_variant_frameshift_variant	relict	W-Med	FS9394
9557	5	7495793	C	CCA	40	HIGH	frameshift_variant_frameshift_variant	spain	W-Med	FS9394
9567	5	7495793	C	CCA	40	HIGH	frameshift_variant_frameshift_variant	spain	W-Med	FS9394
9568	5	7495793	C	CCA	40	HIGH	frameshift_variant_frameshift_variant	spain	W-Med	FS9394
9571	5	7495793	C	CCA	40	HIGH	frameshift_variant_frameshift_variant	western_europe	CW-Euro	FS9394
9585	5	7495793	C	CCA	40	HIGH	frameshift_variant_frameshift_variant	western_europe	CW-Euro	FS9394
9588	5	7495793	C	CCA	40	HIGH	frameshift_variant_frameshift_variant	spain	W-Med	FS9394
9611	5	7495793	C	CCA	40	HIGH	frameshift_variant_frameshift_variant	asia	Asia	FS9394
9622	5	7495793	C	CCA	40	HIGH	frameshift_variant_frameshift_variant	admixed	Admixed	FS9394
9641	5	7495793	C	CCA	40	HIGH	frameshift_variant_frameshift_variant	asia	Asia	FS9394
9656	5	7495793	C	CCA	40	HIGH	frameshift_variant_frameshift_variant	italy_balkan_caucasus	N-Med	FS9394
9707	5	7495793	C	CCA	40	HIGH	frameshift_variant_frameshift_variant	italy_balkan_caucasus	N-Med	FS9394
9718	5	7495793	C	CCA	40	HIGH	frameshift_variant_frameshift_variant	italy_balkan_caucasus	N-Med	FS9394
9736	5	7495793	C	CCA	40	HIGH	frameshift_variant_frameshift_variant	admixed	Admixed	FS9394
9759	5	7495793	C	CCA	40	HIGH	frameshift_variant_frameshift_variant	italy_balkan_caucasus	N-Med	FS9394
9779	5	7495793	C	CCA	40	HIGH	frameshift_variant_frameshift_variant	central_europe	CW-Euro	FS9394
9799	5	7495793	C	CCA	40	HIGH	frameshift_variant_frameshift_variant	central_europe	CW-Euro	FS9394
9802	5	7495793	C	CCA	40	HIGH	frameshift_variant_frameshift_variant	central_europe	CW-Euro	FS9394
9809	5	7495793	C	CCA	40	HIGH	frameshift_variant_frameshift_variant	western_europe	CW-Euro	FS9394
9833	5	7495793	C	CCA	40	HIGH	frameshift_variant_frameshift_variant	spain	W-Med	FS9394
9835	5	7495793	C	CCA	40	HIGH	frameshift_variant_frameshift_variant	admixed	Admixed	FS9394
9844	5	7495793	C	CCA	40	HIGH	frameshift_variant_frameshift_variant	spain	W-Med	FS9394
9846	5	7495793	C	CCA	40	HIGH	frameshift_variant_frameshift_variant	spain	W-Med	FS9394
9856	5	7495793	C	CCA	40	HIGH	frameshift_variant_frameshift_variant	spain	W-Med	FS9394
9878	5	7495793	C	CCA	40	HIGH	frameshift_variant_frameshift_variant	spain	W-Med	FS9394
9880	5	7495793	C	CCA	40	HIGH	frameshift_variant_frameshift_variant	spain	W-Med	FS9394
9890	5	7495793	C	CCA	40	HIGH	frameshift_variant_frameshift_variant	admixed	Admixed	FS9394
9900	5	7495793	C	CCA	40	HIGH	frameshift_variant_frameshift_variant	spain	W-Med	FS9394
9918	5	7495793	C	CCA	40	HIGH	frameshift_variant_frameshift_variant	western_europe	CW-Euro	FS9394
9935	5	7495793	C	CCA	40	HIGH	frameshift_variant_frameshift_variant	western_europe	CW-Euro	FS9394
18696	5	7495793	C	CCA	40	HIGH	frameshift_variant_frameshift_variant	asia	Asia	FS9394
9521	5	7495793	C	CCA	40	HIGH	frameshift_variant_splice_donor_variant	spain	W-Med	Other (rare) FVs
9562	5	7495793	C	CCA	40	HIGH	frameshift_variant_splice_donor_variant	spain	W-Med	Other (rare) FVs
6963	5	7495793	C	CCA	40	HIGH	frameshift_variant_start_lost	asia	Asia	Other (rare) FVs
9100	5	7495793	C	CCA	40	HIGH	frameshift_variant_stop_gained	italy_balkan_caucasus	N-Med	Other (rare) FVs
9106	5	7495793	C	CCA	40	HIGH	frameshift_variant_stop_gained	italy_balkan_caucasus	N-Med	Other (rare) FVs
9636	5	7495793	C	CCA	40	HIGH	FS9394_start_lost	asia	Asia	Other (rare) FVs
9102	5	7495793	C	CCA	40	HIGH	FS9394_stop_gained	italy_balkan_caucasus	N-Med	Other (rare) FVs
9105	5	7495793	C	CCA	40	HIGH	FS9394_stop_gained	italy_balkan_caucasus	N-Med	Other (rare) FVs
6013	5	7496443	T	A	40	HIGH	stop_gained	north_sweden	N-Euro	Other (rare) FVs
6913	5	7496443	T	A	40	HIGH	stop_gained	north_sweden	N-Euro	Other (rare) FVs
9987	5	7495609	C	A	40	HIGH	stop_lost	italy_balkan_caucasus	N-Med	Other (rare) FVs
