## Supplementary material for "Experimental validation of genome-environment associations in Arabidopsis": TableS10-wrkyFVclimateDivergence.xlsx

### Sheet: Sheet1
Table S10 p-values at α = 0.05 from linear mixed models (LMMs) incorporating kinship as a random effect, assessing the associations between the presence/absence of Frameshift7495793 or Frameshift7495793&94 with 19 bioclimatic variables. The names of the bioclimatic variables are also provided in the table.
	Frameshift7495793	Frameshift7495793&94	Bioclimate Variable Name
p_bio1	0.3	0.58	Annual Mean Temperature
p_bio2	0.85	0.9	Mean Diurnal Range
p_bio3	0.83	0.26	Isothermality
p_bio4	0.76	0.047	Temperature Seasonality
p_bio5	0.53	0.88	Max Temperature of Warmest Month
p_bio6	0.58	0.2	Min Temperature of Coldest Month
p_bio7	0.73	0.072	Temperature Annual Range
p_bio8	0.15	0.078	Mean Temperature of Wettest Quarter
p_bio9	0.23	0.96	Mean Temperature of Driest Quarter
p_bio10	0.27	0.86	Mean Temperature of Warmest Quarter
p_bio11	0.38	0.26	Mean Temperature of Coldest Quarter
p_bio12	0.2	0.88	Annual Precipitation
p_bio13	0.56	0.58	Precipitation of Wettest Month
p_bio14	0.11	0.34	Precipitation of Driest Month
p_bio15	0.64	0.079	Precipitation Seasonality
p_bio16	0.28	0.76	Precipitation of Wettest Quarter
p_bio17	0.19	0.39	Precipitation of Driest Quarter
p_bio18	0.22	0.46	Precipitation of Warmest Quarter
p_bio19	0.45	0.96	Precipitation of Coldest Quarter
