## Supplementary material for "Experimental validation of genome-environment associations in Arabidopsis": TableS11-wrkyFVclimateDivergenceT-test.xlsx

### Sheet: Sheet1
Table S11 Summary statistics of divergence in 19 bioclimatic variables between accessions with and without Frameshift7495793, and with and without Frameshift7495793&94. "Mean0" represents the mean value of climate variables for accessions without a specific functional variant, while "Mean1" represents the mean for accessions with that variant. p-values indicate statistical significance at α = 0.0…
	Frameshift7495793	p-value	Frameshift7495793&94	p-value		Frameshift7495793	p-value	Frameshift7495793&94	p-value
mean0_bio1	85.3611	1.73e-05	87.5277	0.293923	mean0_bio11	-1.41229	0.000217896	1.0068	0.0905158
mean1_bio1	100.697		93.72		mean1_bio11	18.0724		15.1
mean0_bio2	84.8476	0.00290527	85.4519	0.20547	mean0_bio12	694.557	0.308887	689.775	0.372181
mean1_bio2	89.5855		88.58		mean1_bio12	676.033		722.7
mean0_bio3	30.411	7.66e-06	30.6297	0.000365519	mean0_bio13	84.8425	0.523825	84.9841	0.643202
mean1_bio3	32.6316		33.3		mean1_bio13	86.5132		87.42
mean0_bio4	6849.38	0.114535	6834.07	0.0429422	mean0_bio14	34.6197	0.00539415	33.8131	0.288704
mean1_bio4	6574.91		6285.28		mean1_bio14	30.6316		36.74
mean0_bio5	235.971	2.86e-05	238.556	0.728195	mean0_bio15	28.3764	0.0482563	28.8052	0.468802
mean1_bio5	252.612		240.9		mean1_bio15	30.5855		27.52
mean0_bio6	-41.6453	0.001532	-39.4915	0.115329	mean0_bio16	234.184	0.768621	233.532	0.672388
mean1_bio6	-23.7632		-25.32		mean1_bio16	232.125		239.44
mean0_bio7	277.616	0.831106	278.048	0.194636	mean0_bio17	114.931	0.0914034	113.177	0.167728
mean1_bio7	276.375		266.22		mean1_bio17	107.921		124.6
mean0_bio8	133.816	1.54e-05	132.215	0.000642522	mean0_bio18	184.443	8.84e-09	179.409	0.0962771
mean1_bio8	115.401		106.1		mean1_bio18	147.645		161.48
mean0_bio9	52.1024	5.52e-07	58.5459	0.0456308	mean0_bio19	161.827	0.130879	162.528	0.0906482
mean1_bio9	101.382		88.12		mean1_bio19	172.434		181.7
mean0_bio10	173.496	8.07e-05	175.495	0.950481
mean1_bio10	185.658		175.16
Note: p-values less than 0.05 are presented in bold to indicate statistical significance.
